# Phyletic distribution and diversification of the Phage Shock Protein stress response system in bacteria and archaea

**DOI:** 10.1101/2021.02.15.431232

**Authors:** Philipp F. Popp, Vadim M. Gumerov, Ekaterina P. Andrianova, Lisa Bewersdorf, Thorsten Mascher, Igor B. Zhulin, Diana Wolf

## Abstract

The bacterial cell envelope is an essential structure that protects the cell from environmental threats, while simultaneously serving as communication interface and diffusion barrier. Therefore, maintaining cell envelope integrity is of vital importance for all microorganisms. Not surprisingly, evolution has shaped conserved protection networks that connect stress perception, transmembrane signal transduction and mediation of cellular responses upon cell envelope stress. The phage shock protein (PSP) stress response is one of such conserved protection networks. Most of the knowledge about the Psp response comes from studies in the Gram-negative model bacterium, *Escherichia coli* where the Psp system consists of several well-defined protein components. Homologous systems were identified in representatives of Proteobacteria, Actinobacteria, and Firmicutes; however, the Psp system distribution in the microbial world remains largely unknown. By carrying out a large-scale, unbiased comparative genomics analysis, we found components of the Psp system in many bacterial and archaeal phyla and demonstrated that the PSP system deviates dramatically from the proteobacterial prototype. Two of its core proteins, PspA and PspC, have been integrated in various (often phylum-specifically) conserved protein networks during evolution. Based on protein sequence and gene neighborhood analyses of *pspA* and *pspC* homologs, we built a natural classification system of PSP networks in bacteria and archaea. We performed a comprehensive *in vivo* protein interaction screen for the PSP network newly identified in the Gram-positive model organism *Bacillus subtilis* and found a strong interconnected PSP response system, illustrating the validity of our approach. Our study highlights the diversity of PSP organization and function across many bacterial and archaeal phyla and will serve as foundation for future studies of this envelope stress response beyond model organisms.
