## Supplementary material for "Phyletic distribution and diversification of the Phage Shock Protein stress response system in bacteria and archaea": Table_S3

### Sheet: Fig 2C
GTDB_representative	GTDB_taxonomy	NCBI_organism_name	PspA_ID	PspB_ID	PspC_ID	PspD_ID	PspE_ID	PspF_ID	PspG_ID	PspA	PspB	PspC	PspD	PspE	PspF	PspG
GCF_000005845.2	d__Bacteria; p__Proteobacteria; c__Gammaproteobacteria; o__Enterobacterales; f__Enterobacteriaceae; g__Escherichia; s__Escherichia coli	Escherichia coli str. K-12 substr. MG1655	NP_418603.1	NP_415821.1	NP_415822.1	NP_415823.1	NP_415824.1	NP_415819.4	NP_418474.4	1	1	1	1	1	1	1
GCF_000006945.2	d__Bacteria; p__Proteobacteria; c__Gammaproteobacteria; o__Enterobacterales; f__Enterobacteriaceae; g__Salmonella; s__Salmonella enterica	Salmonella enterica subsp. enterica serovar Typhimurium str. LT2	NP_463232.1	NP_460647.1	NP_460646.1	NP_460645.1	NP_460644.1	NP_460649.1	NP_463109.1	1	1	1	1	1	1	1
GCF_000009065.1	d__Bacteria; p__Proteobacteria; c__Gammaproteobacteria; o__Enterobacterales; f__Enterobacteriaceae; g__Yersinia; s__Yersinia pestis	Yersinia pestis CO92	YP_002347318.1	YP_002347317.1	YP_002347316.1	None	Below threshold	YP_002347319.1	YP_002345398.1	1	1	1	0	0	1	1
GCF_000009345.1	d__Bacteria; p__Proteobacteria; c__Gammaproteobacteria; o__Enterobacterales; f__Enterobacteriaceae; g__Yersinia; s__Yersinia enterocolitica	Yersinia enterocolitica subsp. enterocolitica 8081	YP_001006361.1	YP_001006360.1	YP_001006359.1	None	Below threshold	YP_001006362.1	YP_008769934.1	1	1	1	0	0	1	1
GCF_000011605.1	d__Bacteria; p__Proteobacteria; c__Gammaproteobacteria; o__Enterobacterales; f__Enterobacteriaceae; g__Pectobacterium; s__Pectobacterium atrosepticum	Pectobacterium atrosepticum SCRI1043	WP_011093545.1	WP_011093546.1	WP_011093547.1	None	Below threshold	WP_011093544.1	WP_011095161.1	1	1	1	0	0	1	1
GCF_000016325.1	d__Bacteria; p__Proteobacteria; c__Gammaproteobacteria; o__Enterobacterales; f__Enterobacteriaceae; g__Lelliottia; s__	Enterobacter sp. 638	WP_012017559.1	WP_012017558.1	WP_012017557.1	WP_012017556.1	Below threshold	WP_012017560.1	WP_011915516.1	1	1	1	1	0	1	1
GCF_000018045.1	d__Bacteria; p__Proteobacteria; c__Gammaproteobacteria; o__Enterobacterales; f__Enterobacteriaceae; g__Citrobacter_B; s__Citrobacter_B koseri	Citrobacter koseri ATCC BAA-895	WP_012132265.1	WP_012132266.1	WP_012132267.1	WP_012132268.1	Below threshold	WP_012132264.1	WP_012134631.1	1	1	1	1	0	1	1
GCF_000018085.1	d__Bacteria; p__Proteobacteria; c__Gammaproteobacteria; o__Enterobacterales; f__Enterobacteriaceae; g__Serratia; s__Serratia proteamaculans	Serratia proteamaculans 568	WP_012145352.1	WP_012145351.1	WP_012145350.1	WP_012145349.1	Below threshold	WP_012145353.1	WP_012147146.1	1	1	1	1	0	1	1
GCF_000022885.2	d__Bacteria; p__Proteobacteria; c__Gammaproteobacteria; o__Enterobacterales; f__Enterobacteriaceae; g__Edwardsiella; s__Edwardsiella ictaluri	Edwardsiella ictaluri 93-146	WP_015871154.1	WP_015871155.1	WP_015871156.1	Below threshold	WP_015870287.1	WP_015871153.1	WP_015869694.1	1	1	1	0	1	1	1
GCF_000023605.1	d__Bacteria; p__Proteobacteria; c__Gammaproteobacteria; o__Enterobacterales; f__Enterobacteriaceae; g__Pectobacterium; s__Pectobacterium carotovorum_B	Pectobacterium carotovorum subsp. carotovorum PC1	WP_005972417.1	WP_010276759.1	WP_015840550.1	None	Below threshold	WP_015840551.1	WP_015841635.1	1	1	1	0	0	1	1
GCF_000026185.1	d__Bacteria; p__Proteobacteria; c__Gammaproteobacteria; o__Enterobacterales; f__Enterobacteriaceae; g__Erwinia; s__Erwinia tasmaniensis	Erwinia tasmaniensis Et1/99	WP_012441378.1	WP_012441379.1	WP_012441380.1	WP_012441381.1	Below threshold	WP_012441377.1	WP_012442792.1	1	1	1	1	0	1	1
GCF_000026225.1	d__Bacteria; p__Proteobacteria; c__Gammaproteobacteria; o__Enterobacterales; f__Enterobacteriaceae; g__Escherichia; s__Escherichia fergusonii	Escherichia fergusonii ATCC 35469	WP_000511990.1	WP_001274967.1	WP_000146618.1	WP_001065407.1	WP_000276955.1	WP_024256448.1	WP_000891392.1	1	1	1	1	1	1	1
GCF_000027065.2	d__Bacteria; p__Proteobacteria; c__Gammaproteobacteria; o__Enterobacterales; f__Enterobacteriaceae; g__Cronobacter; s__Cronobacter turicensis	Cronobacter turicensis z3032	WP_007761881.1	WP_007761880.1	WP_041923611.1	WP_007761875.1	WP_007765793.1	WP_015741430.1	WP_007764605.1	1	1	1	1	1	1	1
GCF_000027085.1	d__Bacteria; p__Proteobacteria; c__Gammaproteobacteria; o__Enterobacterales; f__Enterobacteriaceae; g__Citrobacter_A; s__Citrobacter_A rodentium	Citrobacter rodentium ICC168	WP_012905948.1	WP_012905947.1	WP_012905946.1	WP_024132684.1	Below threshold	WP_012905949.1	WP_012907673.1	1	1	1	1	0	1	1
GCF_000027225.1	d__Bacteria; p__Proteobacteria; c__Gammaproteobacteria; o__Enterobacterales; f__Enterobacteriaceae; g__Xenorhabdus; s__Xenorhabdus bovienii	Xenorhabdus bovienii SS-2004	WP_012988902.1	WP_012988901.1	WP_012988900.1	None	Below threshold	WP_012988903.1	None	1	1	1	0	0	1	0
GCF_000069965.1	d__Bacteria; p__Proteobacteria; c__Gammaproteobacteria; o__Enterobacterales; f__Enterobacteriaceae; g__Proteus; s__Proteus mirabilis	Proteus mirabilis HI4320	WP_004243102.1	WP_004243100.1	WP_004243099.1	WP_012367979.1	Below threshold	WP_004248148.1	None	1	1	1	1	0	1	0
GCF_000146305.1	d__Bacteria; p__Proteobacteria; c__Gammaproteobacteria; o__Enterobacterales; f__Enterobacteriaceae; g__Edwardsiella; s__Edwardsiella piscicida	Edwardsiella tarda FL6-60	WP_012848704.1	WP_012848702.1	WP_012848703.1	Below threshold	WP_012847639.1	WP_012848705.1	WP_012847113.1	1	1	1	0	1	1	1
GCF_000147055.1	d__Bacteria; p__Proteobacteria; c__Gammaproteobacteria; o__Enterobacterales; f__Enterobacteriaceae; g__Dickeya; s__Dickeya dadantii	Dickeya dadantii 3937	WP_013318291.1	WP_013318290.1	WP_013318289.1	None	Below threshold	WP_013318292.1	WP_033112055.1	1	1	1	0	0	1	1
GCF_000148935.1	d__Bacteria; p__Proteobacteria; c__Gammaproteobacteria; o__Enterobacterales; f__Enterobacteriaceae; g__Pantoea; s__Pantoea vagans	Pantoea vagans C9-1	WP_013357983.1	WP_013357982.1	WP_013357981.1	WP_003853796.1	Below threshold	WP_013357984.1	WP_041457163.1	1	1	1	1	0	1	1
GCF_000175935.2	d__Bacteria; p__Proteobacteria; c__Gammaproteobacteria; o__Enterobacterales; f__Enterobacteriaceae; g__Pantoea; s__	Pantoea sp. At-9b	WP_013509217.1	WP_013509216.1	WP_013509215.1	WP_013509214.1	Below threshold	WP_013509218.1	WP_013507492.1	1	1	1	1	0	1	1
GCF_000187705.1	d__Bacteria; p__Proteobacteria; c__Gammaproteobacteria; o__Enterobacterales; f__Enterobacteriaceae; g__Rahnella; s__Rahnella aquatilis_B	Rahnella sp. Y9602	WP_013576051.1	WP_013576050.1	WP_013576049.1	WP_013576048.1	Below threshold	WP_013576052.1	WP_013577365.1	1	1	1	1	0	1	1
GCF_000195995.1	d__Bacteria; p__Proteobacteria; c__Gammaproteobacteria; o__Enterobacterales; f__Enterobacteriaceae; g__Salmonella; s__Salmonella enterica	Salmonella enterica subsp. enterica serovar Typhi str. CT18	NP_455813.1	NP_455814.1	NP_455815.1	NP_455816.1	NP_455817.1	NP_455812.1	NP_458542.1	1	1	1	1	1	1	1
GCF_000196155.1	d__Bacteria; p__Proteobacteria; c__Gammaproteobacteria; o__Enterobacterales; f__Enterobacteriaceae; g__Photorhabdus; s__Photorhabdus luminescens_A	Photorhabdus luminescens subsp. laumondii TTO1	WP_011146807.1	WP_011146806.1	WP_011146805.1	None	Below threshold	WP_011146808.1	Below threshold	1	1	1	0	0	1	0
GCF_000196475.1	d__Bacteria; p__Proteobacteria; c__Gammaproteobacteria; o__Enterobacterales; f__Enterobacteriaceae; g__Photorhabdus; s__Photorhabdus asymbiotica_A	Photorhabdus asymbiotica	WP_015834086.1	WP_015834087.1	WP_015834088.1	None	Below threshold	WP_041381807.1	None	1	1	1	0	0	1	0
GCF_000196615.1	d__Bacteria; p__Proteobacteria; c__Gammaproteobacteria; o__Enterobacterales; f__Enterobacteriaceae; g__Erwinia; s__Erwinia billingiae	Erwinia billingiae Eb661	WP_013202325.1	WP_013202324.1	WP_013202323.1	WP_013202322.1	Below threshold	WP_013202326.1	WP_013200352.1	1	1	1	1	0	1	1
GCF_000214235.1	d__Bacteria; p__Proteobacteria; c__Gammaproteobacteria; o__Enterobacterales; f__Enterobacteriaceae; g__Serratia; s__Serratia plymuthica	Serratia plymuthica AS9	WP_004945117.1	WP_006319541.1	WP_004945110.1	WP_013813111.1	Below threshold	WP_013813112.1	WP_013814742.1	1	1	1	1	0	1	1
GCF_000215745.1	d__Bacteria; p__Proteobacteria; c__Gammaproteobacteria; o__Enterobacterales; f__Enterobacteriaceae; g__Klebsiella_B; s__Klebsiella_B aerogenes	Klebsiella aerogenes KCTC 2190	YP_004594361.1	YP_004594360.1	YP_004594359.1	YP_004594358.1	Below threshold	YP_004594362.1	YP_004591895.1	1	1	1	1	0	1	1
GCF_000224675.1	d__Bacteria; p__Proteobacteria; c__Gammaproteobacteria; o__Enterobacterales; f__Enterobacteriaceae; g__Enterobacter; s__Enterobacter soli	Enterobacter asburiae LF7a	WP_014070477.1	WP_014070476.1	WP_014070475.1	WP_014070474.1	Below threshold	WP_014070478.1	WP_014068510.1	1	1	1	1	0	1	1
GCF_000239975.1	d__Bacteria; p__Proteobacteria; c__Gammaproteobacteria; o__Enterobacterales; f__Enterobacteriaceae; g__Enterobacter; s__Enterobacter cloacae_A	Enterobacter cloacae EcWSU1	WP_014170345.1	WP_025204011.1	WP_014170343.1	WP_014170342.1	Below threshold	WP_041162672.1	WP_020882842.1	1	1	1	1	0	1	1
GCF_000252955.1	d__Bacteria; p__Proteobacteria; c__Gammaproteobacteria; o__Enterobacterales; f__Enterobacteriaceae; g__Xenorhabdus; s__Xenorhabdus nematophila	Xenorhabdus nematophila ATCC 19061	WP_010847275.1	WP_010847274.1	WP_013184544.1	None	Below threshold	WP_010847276.1	None	1	1	1	0	0	1	0
GCF_000252995.1	d__Bacteria; p__Proteobacteria; c__Gammaproteobacteria; o__Enterobacterales; f__Enterobacteriaceae; g__Salmonella; s__Salmonella bongori	Salmonella bongori NCTC 12419	WP_000511989.1	WP_001274954.1	WP_000508935.1	WP_001097609.1	Below threshold	WP_015702897.1	WP_000891390.1	1	1	1	1	0	1	1
GCF_000255535.1	d__Bacteria; p__Proteobacteria; c__Gammaproteobacteria; o__Enterobacterales; f__Enterobacteriaceae; g__Rahnella; s__Rahnella aquatilis_B	Rahnella aquatilis HX2	WP_013576051.1	WP_013576050.1	WP_013576049.1	WP_013576048.1	Below threshold	WP_013576052.1	WP_013577365.1	1	1	1	1	0	1	1
GCF_000259175.1	d__Bacteria; p__Proteobacteria; c__Gammaproteobacteria; o__Enterobacterales; f__Enterobacteriaceae; g__Providencia; s__Providencia stuartii	Providencia stuartii MRSN 2154	WP_004919242.1	WP_004919244.1	WP_014658236.1	Below threshold	WP_004924305.1	WP_004919240.1	None	1	1	1	0	1	1	0
GCF_000260925.1	d__Bacteria; p__Proteobacteria; c__Gammaproteobacteria; o__Enterobacterales; f__Enterobacteriaceae; g__Pectobacterium; s__Pectobacterium parmentieri	Pectobacterium sp. SCC3193	WP_005972417.1	WP_014700238.1	WP_014700237.1	None	Below threshold	WP_014700239.1	WP_014701285.1	1	1	1	0	0	1	1
GCF_000263215.1	d__Bacteria; p__Proteobacteria; c__Gammaproteobacteria; o__Enterobacterales; f__Enterobacteriaceae; g__Cronobacter; s__Cronobacter sakazakii	Cronobacter sakazakii ES15	WP_014728763.1	WP_004385364.1	WP_014728764.1	WP_012124587.1	WP_007781103.1	WP_041460947.1	WP_014727959.1	1	1	1	1	1	1	1
GCF_000270125.2	d__Bacteria; p__Proteobacteria; c__Gammaproteobacteria; o__Enterobacterales; f__Enterobacteriaceae; g__Pantoea; s__Pantoea ananatis	Pantoea ananatis AJ13355	WP_014605758.1	WP_013025903.1	WP_014593793.1	WP_022623204.1	Below threshold	WP_014593794.1	WP_041930948.1	1	1	1	1	0	1	1
GCF_000286435.2	d__Bacteria; p__Proteobacteria; c__Gammaproteobacteria; o__Enterobacterales; f__Enterobacteriaceae; g__Morganella; s__Morganella morganii	Morganella morganii subsp. morganii KT	WP_004235502.1	WP_004235503.1	WP_004235504.1	WP_004235505.1	Below threshold	WP_004235501.1	None	1	1	1	1	0	1	0
GCF_000330845.1	d__Bacteria; p__Proteobacteria; c__Gammaproteobacteria; o__Enterobacterales; f__Enterobacteriaceae; g__Kluyvera; s__	Enterobacteriaceae bacterium strain FGI 57	WP_015964616.1	WP_015964615.1	WP_015964614.1	WP_015964613.1	Below threshold	WP_015964617.1	WP_015966324.1	1	1	1	1	0	1	1
GCF_000330865.1	d__Bacteria; p__Proteobacteria; c__Gammaproteobacteria; o__Enterobacterales; f__Enterobacteriaceae; g__Serratia_B; s__Serratia_B rubidaea	Serratia sp. FGI94	WP_015672239.1	WP_015672240.1	WP_015672241.1	WP_015672242.1	Below threshold	WP_015672238.1	WP_015962085.1	1	1	1	1	0	1	1
GCF_000784725.1	d__Bacteria; p__Proteobacteria; c__Gammaproteobacteria; o__Enterobacterales; f__Pectobacteriaceae; g__Dickeya; s__Dickeya chrysanthemi	Dickeya chrysanthemi	WP_033577337.1	WP_012769477.1	WP_033577336.1	None	Below threshold	WP_033577338.1	WP_033576465.1	1	1	1	0	0	1	1
GCF_000834775.1	d__Bacteria; p__Proteobacteria; c__Gammaproteobacteria; o__Enterobacterales; f__Enterobacteriaceae; g__Yersinia; s__Yersinia pestis	Yersinia pestis	WP_002210975.1	WP_002210976.1	WP_002210977.1	WP_002216375.1	Below threshold	WP_002210974.1	WP_002209093.1	1	1	1	1	0	1	1
