## Supplementary material for "Phyletic distribution and diversification of the Phage Shock Protein stress response system in bacteria and archaea": Table_S8

### Sheet: Firmicutes 150-200
Phylum	PspC_Ids	Domain_Profil	Length		PspC_IDs_unique
Firmicutes	ALP37638.1	PspC	162		ALP37638.1
Firmicutes	APB74394.1	PspC	162		APB74394.1
Firmicutes	OUM84330.1	PspC	164		OUM84330.1
Firmicutes	OUM94553.1	PspC	165		OUM94553.1
Firmicutes	OUM98199.1	PspC	195		OUM98199.1
Firmicutes	PDO09657.1	PspC	183		PDO09657.1
Firmicutes	SMF71373.1	PspC	163		SMF71373.1
Firmicutes	NP_268061.1	PspC	154		NP_268061.1
Firmicutes	WP_005551211.1	PspC	166		WP_005551211.1
Firmicutes	WP_006037421.1	PspC	165		WP_006037421.1
Firmicutes	WP_006287097.1	PspC	156		WP_006287097.1
Firmicutes	WP_006675754.1	PspC	163		WP_006675754.1
Firmicutes	WP_007131935.1	PspC	165		WP_007131935.1
Firmicutes	WP_007432077.1	PspC	161		WP_007432077.1
Firmicutes	WP_009224715.1	PspC	166		WP_009224715.1
Firmicutes	WP_009676341.1	PspC	171		WP_009676341.1
Firmicutes	WP_010346749.1	PspC	161		WP_010346749.1
Firmicutes	WP_010500057.1	PspC	172		WP_010500057.1
Firmicutes	WP_013311896.1	PspC	162		WP_013311896.1
Firmicutes	WP_013917239.1	PspC	165		WP_013917239.1
Firmicutes	WP_014277979.1	PspC	162		WP_014277979.1
Firmicutes	WP_014368630.1	PspC	165		WP_014368630.1
Firmicutes	WP_015253619.1	PspC	152		WP_015253619.1
Firmicutes	WP_015737449.1	PspC	162		WP_015737449.1
Firmicutes	WP_015842730.1	PspC	164		WP_015842730.1
Firmicutes	WP_016310892.1	PspC	166		WP_016310892.1
Firmicutes	WP_016819932.1	PspC	161		WP_016819932.1
Firmicutes	WP_017865035.1	PspC	154		WP_017865035.1
Firmicutes	WP_018752110.1	PspC	164		WP_018752110.1
Firmicutes	WP_018758951.1	PspC	150		WP_018758951.1
Firmicutes	WP_018978815.1	PspC	171		WP_018978815.1
Firmicutes	WP_019005855.1	PspC	165		WP_019005855.1
Firmicutes	WP_019423848.1	PspC	157		WP_019423848.1
Firmicutes	WP_019535950.1	PspC	182		WP_019535950.1
Firmicutes	WP_019635837.1	PspC	165		WP_019635837.1
Firmicutes	WP_019908539.1	PspC	161		WP_019908539.1
Firmicutes	WP_020430981.1	PspC	161		WP_020430981.1
Firmicutes	WP_021879191.1	PspC	162		WP_021879191.1
Firmicutes	WP_025027447.1	PspC	181		WP_025027447.1
Firmicutes	WP_025336417.1	PspC	163		WP_025336417.1
Firmicutes	WP_025686557.1	PspC	162		WP_025686557.1
Firmicutes	WP_025690039.1	PspC	169		WP_025690039.1
Firmicutes	WP_025701008.1	PspC	169		WP_025701008.1
Firmicutes	WP_025703899.1	PspC	161		WP_025703899.1
Firmicutes	WP_025718584.1	PspC	161		WP_025718584.1
Firmicutes	WP_025847304.1	PspC	172		WP_025847304.1
Firmicutes	WP_026297311.1	PspC	157		WP_026297311.1
Firmicutes	WP_027085642.1	PspC	168		WP_027085642.1
Firmicutes	WP_027094698.1	PspC	169		WP_027094698.1
Firmicutes	WP_028404769.1	PspC	165		WP_028404769.1
Firmicutes	WP_028538812.1	PspC	166		WP_028538812.1
Firmicutes	WP_028546812.1	PspC	162		WP_028546812.1
Firmicutes	WP_028548879.1	PspC	177		WP_028548879.1
Firmicutes	WP_028555408.1	PspC	157		WP_028555408.1
Firmicutes	WP_028563158.1	PspC	150		WP_028563158.1
Firmicutes	WP_028593984.1	PspC	161		WP_028593984.1
Firmicutes	WP_028600020.1	PspC	159		WP_028600020.1
Firmicutes	WP_029194522.1	PspC	150		WP_029194522.1
Firmicutes	WP_036596684.1	PspC	169		WP_036596684.1
Firmicutes	WP_036619786.1	PspC	164		WP_036619786.1
Firmicutes	WP_036647703.1	PspC	155		WP_036647703.1
Firmicutes	WP_036665039.1	PspC	162		WP_036665039.1
Firmicutes	WP_036685653.1	PspC	155		WP_036685653.1
Firmicutes	WP_036700326.1	PspC	157		WP_036700326.1
Firmicutes	WP_036714574.1	PspC	162		WP_036714574.1
Firmicutes	WP_036731142.1	PspC	159		WP_036731142.1
Firmicutes	WP_037291302.1	PspC	176		WP_037291302.1
Firmicutes	WP_038596379.1	PspC	161		WP_038596379.1
Firmicutes	WP_038698649.1	PspC	174		WP_038698649.1
Firmicutes	WP_039877079.1	PspC	159		WP_039877079.1
Firmicutes	WP_041044901.1	PspC	158		WP_041044901.1
Firmicutes	WP_041062057.1	PspC	158		WP_041062057.1
Firmicutes	WP_042132480.1	PspC	153		WP_042132480.1
Firmicutes	WP_042139929.1	PspC	158		WP_042139929.1
Firmicutes	WP_042164514.1	PspC	171		WP_042164514.1
Firmicutes	WP_042180692.1	PspC	163		WP_042180692.1
Firmicutes	WP_042194525.1	PspC	155		WP_042194525.1
Firmicutes	WP_042196167.1	PspC	160		WP_042196167.1
Firmicutes	WP_042208217.1	PspC	166		WP_042208217.1
Firmicutes	WP_042217528.1	PspC	158		WP_042217528.1
Firmicutes	WP_042235801.1	PspC	171		WP_042235801.1
Firmicutes	WP_042239587.1	PspC	155		WP_042239587.1
Firmicutes	WP_044481962.1	PspC	173		WP_044481962.1
Firmicutes	WP_044648534.1	PspC	162		WP_044648534.1
Firmicutes	WP_044878535.1	PspC	159		WP_044878535.1
Firmicutes	WP_045669252.1	PspC	163		WP_045669252.1
Firmicutes	WP_046215878.1	PspC	165		WP_046215878.1
Firmicutes	WP_046723619.1	PspC	163		WP_046723619.1
Firmicutes	WP_047678643.1	PspC	151		WP_047678643.1
Firmicutes	WP_047913506.1	PspC	152		WP_047913506.1
Firmicutes	WP_049869309.1	PspC	162		WP_049869309.1
Firmicutes	WP_051251274.1	PspC	155		WP_051251274.1
Firmicutes	WP_053491517.1	PspC	158		WP_053491517.1
Firmicutes	WP_053783297.1	PspC	167		WP_053783297.1
Firmicutes	WP_054404257.1	PspC	160		WP_054404257.1
Firmicutes	WP_054818847.1	PspC	169		WP_054818847.1
Firmicutes	WP_054943892.1	PspC	160		WP_054943892.1
Firmicutes	WP_054958241.1	PspC	162		WP_054958241.1
Firmicutes	WP_054973927.1	PspC	172		WP_054973927.1
Firmicutes	WP_055105929.1	PspC	154		WP_055105929.1
Firmicutes	WP_056617433.1	PspC	160		WP_056617433.1
Firmicutes	WP_056698205.1	PspC	165		WP_056698205.1
Firmicutes	WP_056833901.1	PspC	152		WP_056833901.1
Firmicutes	WP_057314261.1	PspC	153		WP_057314261.1
Firmicutes	WP_058302459.1	PspC	161		WP_058302459.1
Firmicutes	WP_059041156.1	PspC	166		WP_059041156.1
Firmicutes	WP_059049404.1	PspC	162		WP_059049404.1
Firmicutes	WP_060536308.1	PspC	165		WP_060536308.1
Firmicutes	WP_060625691.1	PspC	155		WP_060625691.1
Firmicutes	WP_060646870.1	PspC	152		WP_060646870.1
Firmicutes	WP_060861450.1	PspC	161		WP_060861450.1
Firmicutes	WP_062324037.1	PspC	166		WP_062324037.1
Firmicutes	WP_062495253.1	PspC	161		WP_062495253.1
Firmicutes	WP_063185516.1	PspC	172		WP_063185516.1
Firmicutes	WP_063847715.1	PspC	156		WP_063847715.1
Firmicutes	WP_065851524.1	PspC	152		WP_065851524.1
Firmicutes	WP_066376091.1	PspC	166		WP_066376091.1
Firmicutes	WP_068500871.1	PspC	161		WP_068500871.1
Firmicutes	WP_068528296.1	PspC	154		WP_068528296.1
Firmicutes	WP_068620164.1	PspC	175		WP_068620164.1
Firmicutes	WP_068665892.1	PspC	164		WP_068665892.1
Firmicutes	WP_068685844.1	PspC	174		WP_068685844.1
Firmicutes	WP_068697737.1	PspC	185		WP_068697737.1
Firmicutes	WP_068776917.1	PspC	175		WP_068776917.1
Firmicutes	WP_068778033.1	PspC	167		WP_068778033.1
Firmicutes	WP_068783436.1	PspC	166		WP_068783436.1
Firmicutes	WP_069328882.1	PspC	166		WP_069328882.1
Firmicutes	WP_071222350.1	PspC	159		WP_071222350.1
Firmicutes	WP_072336140.1	PspC	196		WP_072336140.1
Firmicutes	WP_074083752.1	PspC	158		WP_074083752.1
Firmicutes	WP_074113485.1	PspC	161		WP_074113485.1
Firmicutes	WP_074729833.1	PspC	169		WP_074729833.1
Firmicutes	WP_075525345.1	PspC	155		WP_075525345.1
Firmicutes	WP_076175187.1	PspC	162		WP_076175187.1
Firmicutes	WP_076184838.1	PspC	155		WP_076184838.1
Firmicutes	WP_076210921.1	PspC	169		WP_076210921.1
Firmicutes	WP_076236275.1	PspC	180		WP_076236275.1
Firmicutes	WP_076270984.1	PspC	156		WP_076270984.1
Firmicutes	WP_076314977.1	PspC	152		WP_076314977.1
Firmicutes	WP_076334597.1	PspC	152		WP_076334597.1
Firmicutes	WP_076358502.1	PspC	162		WP_076358502.1
Firmicutes	WP_077568127.1	PspC	163		WP_077568127.1
Firmicutes	WP_078497297.1	PspC	155		WP_078497297.1
Firmicutes	WP_079410849.1	PspC	155		WP_079410849.1
Firmicutes	WP_079915079.1	PspC	171		WP_079915079.1
Firmicutes	WP_080834359.1	PspC	169		WP_080834359.1
Firmicutes	WP_081417167.1	PspC	152		WP_081417167.1
Firmicutes	WP_084213426.1	PspC	192		WP_084213426.1
Firmicutes	WP_085497977.1	PspC	170		WP_085497977.1
Firmicutes	WP_087435861.1	PspC	159		WP_087435861.1
Firmicutes	WP_087440901.1	PspC	163		WP_087440901.1
Firmicutes	WP_087570083.1	PspC	178		WP_087570083.1
Firmicutes	WP_087799523.1	PspC	176		WP_087799523.1
Firmicutes	WP_087918065.1	PspC	155		WP_087918065.1
Firmicutes	WP_088488725.1	PspC	175		WP_088488725.1
Firmicutes	WP_089524456.1	PspC	163		WP_089524456.1
Firmicutes	WP_090114583.1	PspC	169		WP_090114583.1
Firmicutes	WP_090582338.1	PspC	163		WP_090582338.1
Firmicutes	WP_090641054.1	PspC	164		WP_090641054.1
Firmicutes	WP_090673861.1	PspC	172		WP_090673861.1
Firmicutes	WP_090718677.1	PspC	159		WP_090718677.1
Firmicutes	WP_090778638.1	PspC	163		WP_090778638.1
Firmicutes	WP_090796260.1	PspC	155		WP_090796260.1
Firmicutes	WP_090825244.1	PspC	151		WP_090825244.1
Firmicutes	WP_090904564.1	PspC	166		WP_090904564.1
Firmicutes	WP_090919703.1	PspC	164		WP_090919703.1
Firmicutes	WP_090977773.1	PspC	156		WP_090977773.1
Firmicutes	WP_091001785.1	PspC	168		WP_091001785.1
Firmicutes	WP_091020937.1	PspC	169		WP_091020937.1
Firmicutes	WP_091037976.1	PspC	169		WP_091037976.1
Firmicutes	WP_091071088.1	PspC	163		WP_091071088.1
Firmicutes	WP_091161246.1	PspC	152		WP_091161246.1
Firmicutes	WP_091175437.1	PspC	180		WP_091175437.1
Firmicutes	WP_091186366.1	PspC	164		WP_091186366.1
Firmicutes	WP_091212234.1	PspC	156		WP_091212234.1
Firmicutes	WP_091228125.1	PspC	168		WP_091228125.1
Firmicutes	WP_094017803.1	PspC	176		WP_094017803.1
Firmicutes	WP_094049396.1	PspC	165		WP_094049396.1
Firmicutes	WP_094094144.1	PspC	185		WP_094094144.1
Firmicutes	WP_094153887.1	PspC	161		WP_094153887.1
Firmicutes	WP_094595126.1	PspC	159		WP_094595126.1
Firmicutes	WP_094874752.1	PspC	155		WP_094874752.1
Firmicutes	WP_095264612.1	PspC	169		WP_095264612.1
Firmicutes	WP_095292217.1	PspC DUF5320	165		WP_095292217.1
Firmicutes	WP_095361213.1	PspC	167		WP_095361213.1
Firmicutes	WP_096817818.1	PspC	169		WP_096817818.1
Firmicutes	WP_100070099.1	PspC	179		WP_100070099.1
Firmicutes	WP_100539269.1	PspC	159		WP_100539269.1
Firmicutes	WP_003131461.1	PspC	154		WP_003131461.1
Firmicutes	WP_003131461.1	PspC	154		WP_011835867.1
Firmicutes	WP_011835867.1	PspC	154		WP_013372999.1
Firmicutes	WP_011835867.1	PspC	154		WP_017692314.1
Firmicutes	WP_011835867.1	PspC	154		WP_017815558.1
Firmicutes	WP_013372999.1	PspC	161		WP_021258624.1
Firmicutes	WP_013372999.1	PspC	161		WP_023485178.1
Firmicutes	WP_017692314.1	PspC	169		WP_024634153.1
Firmicutes	WP_017692314.1	PspC	169		WP_036644774.1
Firmicutes	WP_017692314.1	PspC	169		WP_036647889.1
Firmicutes	WP_017815558.1	PspC	165		WP_036689686.1
Firmicutes	WP_017815558.1	PspC	165		WP_052737150.1
Firmicutes	WP_021258624.1	PspC	166		WP_056040986.1
Firmicutes	WP_021258624.1	PspC	166		WP_062521746.1
Firmicutes	WP_023485178.1	PspC	172		WP_062838035.1
Firmicutes	WP_023485178.1	PspC	172		WP_063209671.1
Firmicutes	WP_024634153.1	PspC	164		WP_063566168.1
Firmicutes	WP_024634153.1	PspC	164		WP_063846008.1
Firmicutes	WP_036644774.1	PspC	166		WP_076324887.1
Firmicutes	WP_036644774.1	PspC	166
Firmicutes	WP_036647889.1	PspC	168
Firmicutes	WP_036647889.1	PspC	168
Firmicutes	WP_036689686.1	PspC	172
Firmicutes	WP_036689686.1	PspC	172
Firmicutes	WP_052737150.1	PspC	171
Firmicutes	WP_052737150.1	PspC	171
Firmicutes	WP_056040986.1	PspC	168
Firmicutes	WP_056040986.1	PspC	168
Firmicutes	WP_062521746.1	PspC	161
Firmicutes	WP_062521746.1	PspC	161
Firmicutes	WP_062838035.1	PspC	167
Firmicutes	WP_062838035.1	PspC	167
Firmicutes	WP_063209671.1	PspC	161
Firmicutes	WP_063209671.1	PspC	161
Firmicutes	WP_063566168.1	PspC	168
Firmicutes	WP_063566168.1	PspC	168
Firmicutes	WP_063566168.1	PspC	168
Firmicutes	WP_063846008.1	PspC	153
Firmicutes	WP_063846008.1	PspC	153
Firmicutes	WP_076324887.1	PspC	159
Firmicutes	WP_076324887.1	PspC	159

### Sheet: Bacteroidota 190-280
Phylum	PspC_Ids	Domain_Profil	Length		PspC_IDs_unique
Bacteroidota	CUU05682.1	PspC	219		CUU05682.1
Bacteroidota	KUO59993.1	PspC	234		KUO59993.1
Bacteroidota	OGU69770.1	PspC	222		OGU69770.1
Bacteroidota	OJV13423.1	PspC	208		OJV13423.1
Bacteroidota	OJW15307.1	PspC	204		OJW15307.1
Bacteroidota	OYX18217.1	PspC	487		OYX18217.1
Bacteroidota	OYZ31008.1	PspC	193		OYZ31008.1
Bacteroidota	PJA95584.1	PspC	223		PJA95584.1
Bacteroidota	PKL84146.1	PspC	235		PKL84146.1
Bacteroidota	PKL89494.1	PspC	228		PKL89494.1
Bacteroidota	PKP39949.1	PspC DUF2207	425		PKP39949.1
Bacteroidota	WP_008242589.1	PspC	276		WP_008242589.1
Bacteroidota	WP_010602509.1	PspC	232		WP_010602509.1
Bacteroidota	WP_015812289.1	PspC	207		WP_015812289.1
Bacteroidota	WP_018619040.1	PspC	199		WP_018619040.1
Bacteroidota	WP_022829923.1	PspC	475		WP_022829923.1
Bacteroidota	WP_025145956.1	PspC	231		WP_025145956.1
Bacteroidota	WP_025762498.1	PspC	201		WP_025762498.1
Bacteroidota	WP_026628369.1	PspC	211		WP_026628369.1
Bacteroidota	WP_029284066.1	PspC	231		WP_029284066.1
Bacteroidota	WP_031529380.1	PspC	206		WP_031529380.1
Bacteroidota	WP_033402351.1	PspC	207		WP_033402351.1
Bacteroidota	WP_047798662.1	PspC	226		WP_047798662.1
Bacteroidota	WP_051189741.1	PspC	214		WP_051189741.1
Bacteroidota	WP_051691715.1	PspC	247		WP_051691715.1
Bacteroidota	WP_051759771.1	PspC	197		WP_051759771.1
Bacteroidota	WP_052266249.1	PspC	234		WP_052266249.1
Bacteroidota	WP_052496606.1	PspC	219		WP_052496606.1
Bacteroidota	WP_055132342.1	PspC	221		WP_055132342.1
Bacteroidota	WP_056088476.1	PspC	228		WP_056088476.1
Bacteroidota	WP_056285846.1	PspC	206		WP_056285846.1
Bacteroidota	WP_056851569.1	PspC	234		WP_056851569.1
Bacteroidota	WP_056869962.1	PspC	234		WP_056869962.1
Bacteroidota	WP_057932017.1	PspC	241		WP_057932017.1
Bacteroidota	WP_062547025.1	PspC	252		WP_062547025.1
Bacteroidota	WP_064750948.1	PspC	197		WP_064750948.1
Bacteroidota	WP_067054941.1	PspC	202		WP_067054941.1
Bacteroidota	WP_067189825.1	PspC	207		WP_067189825.1
Bacteroidota	WP_068406643.1	PspC	222		WP_068406643.1
Bacteroidota	WP_068890116.1	PspC	226		WP_068890116.1
Bacteroidota	WP_069378982.1	PspC	256		WP_069378982.1
Bacteroidota	WP_073229845.1	PspC	255		WP_073229845.1
Bacteroidota	WP_073405946.1	PspC	209		WP_073405946.1
Bacteroidota	WP_074591699.1	PspC	228		WP_074591699.1
Bacteroidota	WP_074611878.1	PspC	251		WP_074611878.1
Bacteroidota	WP_076377445.1	PspC	200		WP_076377445.1
Bacteroidota	WP_078350793.1	PspC	207		WP_078350793.1
Bacteroidota	WP_079703680.1	PspC	199		WP_079703680.1
Bacteroidota	WP_079714959.1	PspC	196		WP_079714959.1
Bacteroidota	WP_081489446.1	PspC	226		WP_081489446.1
Bacteroidota	WP_082215717.1	PspC	210		WP_082215717.1
Bacteroidota	WP_082458868.1	PspC	231		WP_082458868.1
Bacteroidota	WP_084237362.1	PspC	252		WP_084237362.1
Bacteroidota	WP_084289487.1	PspC	240		WP_084289487.1
Bacteroidota	WP_084498185.1	PspC	235		WP_084498185.1
Bacteroidota	WP_086547601.1	PspC	241		WP_086547601.1
Bacteroidota	WP_088300297.1	PspC	231		WP_088300297.1
Bacteroidota	WP_090147921.1	PspC	207		WP_090147921.1
Bacteroidota	WP_090333386.1	PspC	205		WP_090333386.1
Bacteroidota	WP_090374951.1	PspC	207		WP_090374951.1
Bacteroidota	WP_090462732.1	PspC	201		WP_090462732.1
Bacteroidota	WP_090498871.1	PspC	239		WP_090498871.1
Bacteroidota	WP_090529333.1	PspC	199		WP_090529333.1
Bacteroidota	WP_090556747.1	PspC	224		WP_090556747.1
Bacteroidota	WP_090602567.1	PspC	198		WP_090602567.1
Bacteroidota	WP_090643308.1	PspC	197		WP_090643308.1
Bacteroidota	WP_090707020.1	PspC	203		WP_090707020.1
Bacteroidota	WP_090766175.1	PspC	234		WP_090766175.1
Bacteroidota	WP_090786515.1	PspC	244		WP_090786515.1
Bacteroidota	WP_090883470.1	PspC	222		WP_090883470.1
Bacteroidota	WP_090971484.1	PspC	190		WP_090971484.1
Bacteroidota	WP_090981569.1	PspC	235		WP_090981569.1
Bacteroidota	WP_090994365.1	PspC	222		WP_090994365.1
Bacteroidota	WP_091156773.1	PspC	196		WP_091156773.1
Bacteroidota	WP_091165334.1	PspC	199		WP_091165334.1
Bacteroidota	WP_091215879.1	PspC	199		WP_091215879.1
Bacteroidota	WP_094572385.1	PspC	204		WP_094572385.1
Bacteroidota	WP_094811769.1	PspC	383		WP_094811769.1
Bacteroidota	WP_095703389.1	PspC	204		WP_095703389.1
Bacteroidota	WP_096349675.1	PspC	199		WP_096349675.1
Bacteroidota	WP_097132975.1	PspC	222		WP_097132975.1
Bacteroidota	WP_099439466.1	PspC	226		WP_099439466.1
Bacteroidota	WP_100342148.1	PspC	192		WP_100342148.1
Bacteroidota	WP_015809261.1	PspC	244		WP_015809261.1
Bacteroidota	WP_015809261.1	PspC	244
