## Supplementary material for "Phyletic distribution and diversification of the Phage Shock Protein stress response system in bacteria and archaea": Table_S12

### Sheet: Acidobacteriota
gtdb_genome_representative	Refseq_PspA/PspC	gtdb_taxonomy	Gene neighborhood_Protein Pfam domains
GCF_000014005.1	WP_011522207.1	d__Bacteria;p__Acidobacteriota;c__Acidobacteriae;o__Acidobacteriales;f__Koribacteraceae;g__Koribacter;s__Koribacter versatilis						PspA	None
GCF_000014005.1	WP_049762055.1	d__Bacteria;p__Acidobacteriota;c__Acidobacteriae;o__Acidobacteriales;f__Koribacteraceae;g__Koribacter;s__Koribacter versatilis						PspC
GCF_000014905.1	WP_011684143.1	d__Bacteria;p__Acidobacteriota;c__Acidobacteriae;o__Solibacterales;f__Solibacteraceae;g__Solibacter;s__Solibacter usitatus	Below threshold	None				PspA	Below threshold
GCF_000014905.1	WP_011686282.1	d__Bacteria;p__Acidobacteriota;c__Acidobacteriae;o__Solibacterales;f__Solibacteraceae;g__Solibacter;s__Solibacter usitatus	BON	Below threshold				PspA	Band 7_Flot	Below threshold	HTH 3	HTH 20
GCF_000014905.1	WP_011686053.1	d__Bacteria;p__Acidobacteriota;c__Acidobacteriae;o__Solibacterales;f__Solibacteraceae;g__Solibacter;s__Solibacter usitatus						PspC	None	None	None	CitMHS
GCF_000022565.1	WP_083770467.1	d__Bacteria;p__Acidobacteriota;c__Acidobacteriae;o__Acidobacteriales;f__Acidobacteriaceae;g__Acidobacterium;s__Acidobacterium capsulatum						PspC	Abhydrolase 1	Orn Arg deC N	COesterase
GCF_000178955.2	WP_014263980.1	d__Bacteria;p__Acidobacteriota;c__Acidobacteriae;o__Acidobacteriales;f__Acidobacteriaceae;g__Granulicella_A;s__Granulicella_A mallensis						PspA	Below threshold
GCF_000178955.2	WP_014266365.1	d__Bacteria;p__Acidobacteriota;c__Acidobacteriae;o__Acidobacteriales;f__Acidobacteriaceae;g__Granulicella_A;s__Granulicella_A mallensis	Orn Arg deC N					PspC	Below threshold
GCF_000178975.2	WP_013582065.1	d__Bacteria;p__Acidobacteriota;c__Acidobacteriae;o__Acidobacteriales;f__Acidobacteriaceae;g__Granulicella;s__Granulicella tundricola	HHH 5_RuvA N_RuvA C					PspA	None	Band 7_Flot	NfeD	HTH 3	ADH zinc N 2_ADH N
GCF_000178975.2	WP_013580279.1	d__Bacteria;p__Acidobacteriota;c__Acidobacteriae;o__Acidobacteriales;f__Acidobacteriaceae;g__Granulicella;s__Granulicella tundricola						PspC	DUF1453	Below threshold
GCF_000179915.2	WP_013568066.1	d__Bacteria;p__Acidobacteriota;c__Acidobacteriae;o__Acidobacteriales;f__Acidobacteriaceae;g__Terriglobus;s__Terriglobus saanensis	DUF3808					PspC	Orn Arg deC N	Glyoxalase	Transcrip reg	PagL	FTCD N_FTCD
GCF_000226295.1	WP_014099159.1	d__Bacteria;p__Acidobacteriota;c__Blastocatellia;o__Chloracidobacteriales;f__Chloracidobacteriaceae;g__Chloracidobacterium;s__Chloracidobacterium thermophilum						PspA
GCF_000265425.1	WP_014785954.1	d__Bacteria;p__Acidobacteriota;c__Acidobacteriae;o__Acidobacteriales;f__Acidobacteriaceae;g__Terriglobus;s__Terriglobus roseus	Glyoxalase	Orn Arg deC N				PspC	Below threshold
GCF_000381585.1	WP_020706887.1	d__Bacteria;p__Acidobacteriota;c__Acidobacteriae;o__Acidobacteriales;f__Acidobacteriaceae;g__KBS-83;s__	Below threshold	Below threshold	DUF4065	None		PspA	Band 7_Flot	NfeD	HTH 31	Peptidase M14
GCF_000381585.1	WP_020709101.1	d__Bacteria;p__Acidobacteriota;c__Acidobacteriae;o__Acidobacteriales;f__Acidobacteriaceae;g__KBS-83;s__	Orn Arg deC N	Abhydrolase 1				PspC	Below threshold
GCF_000381605.1	WP_020716557.1	d__Bacteria;p__Acidobacteriota;c__Acidobacteriae;o__Acidobacteriales;f__Acidobacteriaceae;g__KBS-89;s__	HTH 3	Below threshold	Band 7_Flot	Below threshold		PspA
GCF_000381605.1	WP_020713776.1	d__Bacteria;p__Acidobacteriota;c__Acidobacteriae;o__Acidobacteriales;f__Acidobacteriaceae;g__KBS-89;s__	Orn Arg deC N					PspC	Below threshold
GCF_000381625.1	WP_020719882.1	d__Bacteria;p__Acidobacteriota;c__Acidobacteriae;o__Solibacterales;f__Solibacteraceae;g__KBS-96;s__	None					PspA	Band 7_Flot		Below threshold
GCF_000381625.1	WP_044951585.1	d__Bacteria;p__Acidobacteriota;c__Acidobacteriae;o__Solibacterales;f__Solibacteraceae;g__KBS-96;s__						PspC	None
GCF_000421065.1	WP_022842226.1	d__Bacteria;p__Acidobacteriota;c__Acidobacteriae;o__Acidobacteriales;f__Acidobacteriaceae;g__Edaphobacter;s__	PQQ_Cytochrome CBB3	GFO IDH MocA				PspA	Band 7_Flot	Below threshold	HTH 3
GCF_000421065.1	WP_022845688.1	d__Bacteria;p__Acidobacteriota;c__Acidobacteriae;o__Acidobacteriales;f__Acidobacteriaceae;g__Edaphobacter;s__						PspC
GCF_000620725.1	WP_026445618.1	d__Bacteria;p__Acidobacteriota;c__Acidobacteriae;o__Acidobacteriales;f__Acidobacteriaceae;g__Terracidiphilus;s__						PspA
GCF_000620725.1	WP_081808851.1	d__Bacteria;p__Acidobacteriota;c__Acidobacteriae;o__Acidobacteriales;f__Acidobacteriaceae;g__Terracidiphilus;s__	Below threshold					PspC	Abhydrolase 6
GCF_000687145.1	WP_081799899.1	d__Bacteria;p__Acidobacteriota;c__Thermoanaerobaculia;o__Thermoanaerobaculales;f__Thermoanaerobaculaceae;g__Thermoanaerobaculum;s__Thermoanaerobaculum aquaticum	GGDEF_Y Y Y					PspC
GCF_000688455.1	WP_026443756.1	d__Bacteria;p__Acidobacteriota;c__Acidobacteriae;o__Acidobacteriales;f__Acidobacteriaceae;g__Acidobacterium_A;s__Acidobacterium_A ailaaui	AMP-binding_Acyltransferase_PP-binding	RNB_RNase II C S1				PspA	Band 7_Flot	NfeD	HTH 31
GCF_000688455.1	WP_081823689.1	d__Bacteria;p__Acidobacteriota;c__Acidobacteriae;o__Acidobacteriales;f__Acidobacteriaceae;g__Acidobacterium_A;s__Acidobacterium_A ailaaui	Orn Arg deC N	Below threshold	Abhydrolase 1			PspC	Below threshold	Pro CA
GCF_000688615.1	WP_084169305.1	d__Bacteria;p__Acidobacteriota;c__Acidobacteriae;o__Acidobacteriales;f__Acidobacteriaceae;g__Edaphobacter;s__						PspC	Orn Arg deC N
GCF_000702445.1	WP_080508021.1	d__Bacteria;p__Acidobacteriota;c__Acidobacteriae;o__Solibacterales;f__Solibacteraceae;g__Bryobacter;s__Bryobacter aggregatus	Methyltransf 9					PspC	Wzt C
GCF_000745965.1	WP_084080284.1	d__Bacteria;p__Acidobacteriota;c__Acidobacteriae;o__Acidobacteriales;f__Acidobacteriaceae;g__Edaphobacter;s__Edaphobacter aggregans	Below threshold					PspC
GCF_000800015.1	WP_084214019.1	d__Bacteria;p__Acidobacteriota;c__Acidobacteriae;o__Acidobacteriales;f__Acidobacteriaceae;g__Terriglobus;s__	Orn Arg deC N					PspC	Below threshold
GCF_000820845.2	WP_060635628.1	d__Bacteria;p__Acidobacteriota;c__Blastocatellia;o__Pyrinomonadales;f__Pyrinomonadaceae;g__Pyrinomonas;s__Pyrinomonas methylaliphatogenes	Below threshold					PspA
GCF_001006305.1	WP_050060988.1	d__Bacteria;p__Acidobacteriota;c__Acidobacteriae;o__Acidobacteriales;f__Acidobacteriaceae;g__Silvibacterium;s__Silvibacterium bohemicum	DUF72	HTH 3	Below threshold	Band 7_Flot		PspA
GCF_001006305.1	WP_082125618.1	d__Bacteria;p__Acidobacteriota;c__Acidobacteriae;o__Acidobacteriales;f__Acidobacteriaceae;g__Silvibacterium;s__Silvibacterium bohemicum	Below threshold					PspC	Abhydrolase 1
GCF_001449115.1	WP_058188015.1	d__Bacteria;p__Acidobacteriota;c__Acidobacteriae;o__Acidobacteriales;f__Acidobacteriaceae;g__Terracidiphilus;s__Terracidiphilus gabretensis						PspA	Below threshold	Band 7_Flot
GCF_001449115.1	WP_082661567.1	d__Bacteria;p__Acidobacteriota;c__Acidobacteriae;o__Acidobacteriales;f__Acidobacteriaceae;g__Terracidiphilus;s__Terracidiphilus gabretensis	COesterase	Orn Arg deC N	Abhydrolase 1			PspC	Below threshold
GCF_001482755.1	WP_058866563.1	d__Bacteria;p__Acidobacteriota;c__Blastocatellia;o__Chloracidobacteriales;f__Chloracidobacteriaceae;g__Chloracidobacterium;s__Chloracidobacterium thermophilum_A						PspA
GCF_900102185.1	WP_083344733.1	d__Bacteria;p__Acidobacteriota;c__Acidobacteriae;o__Acidobacteriales;f__Acidobacteriaceae;g__Terriglobus;s__Terriglobus roseus_A	Below threshold					PspC	Orn Arg deC N
GCF_900105625.1	WP_074652077.1	d__Bacteria;p__Acidobacteriota;c__Acidobacteriae;o__Acidobacteriales;f__Acidobacteriaceae;g__Terriglobus;s__Terriglobus roseus_B	Glyoxalase	Orn Arg deC N				PspC	Below threshold
GCF_900114625.1	WP_089841448.1	d__Bacteria;p__Acidobacteriota;c__Acidobacteriae;o__Acidobacteriales;f__Acidobacteriaceae;g__Granulicella;s__Granulicella pectinivorans		NfeD	Band 7_Flot	None		PspA	CarboxypepD reg
GCF_900114625.1	WP_089841189.1	d__Bacteria;p__Acidobacteriota;c__Acidobacteriae;o__Acidobacteriales;f__Acidobacteriaceae;g__Granulicella;s__Granulicella pectinivorans	Orn Arg deC N					PspC	Below threshold
GCF_900188085.1	WP_089406910.1	d__Bacteria;p__Acidobacteriota;c__Acidobacteriae;o__Acidobacteriales;f__Acidobacteriaceae;g__Granulicella;s__Granulicella rosea	Band 7_Flot	Below threshold				PspA
GCF_900188085.1	WP_089410362.1	d__Bacteria;p__Acidobacteriota;c__Acidobacteriae;o__Acidobacteriales;f__Acidobacteriaceae;g__Granulicella;s__Granulicella rosea	PknG TPR_Pkinase_PknG rubred	PP2C 2_DZR	VWA 3 C_VWA 3	FHA_DZR	Below threshold	PspA	FGE-sulfatase
GCF_900188085.1	WP_089407249.1	d__Bacteria;p__Acidobacteriota;c__Acidobacteriae;o__Acidobacteriales;f__Acidobacteriaceae;g__Granulicella;s__Granulicella rosea	Below threshold					PspC	Orn Arg deC N

### Sheet: Bacteroidota
gtdb_genome_representative	Refseq_PspA/PspC	gtdb_taxonomy	Gene neighborhood_Protein Pfam domains
GCF_000020525.1	WP_012501119.1	d__Bacteria;p__Bacteroidota;c__Chlorobia;o__Chlorobiales;f__Chloroherpetonaceae;g__Chloroherpeton;s__Chloroherpeton thalassium	0	0	0	0	0	PspA	YbjN	DnaJ	0	0	0
GCF_000020525.1	WP_012500203.1	d__Bacteria;p__Bacteroidota;c__Chlorobia;o__Chlorobiales;f__Chloroherpetonaceae;g__Chloroherpeton;s__Chloroherpeton thalassium	Ala racemase N	Pro isomerase	Pro isomerase	TPR 21	0	PspC	0	0	0	0	0
GCF_000143765.1	WP_002997590.1	d__Bacteria;p__Bacteroidota;c__Bacteroidia;o__Sphingobacteriales;f__Sphingobacteriaceae;g__Sphingobacterium;s__Sphingobacterium spiritivorum	0	0	0	0	0	PspA	Below threshold	0	0	0	0
GCF_000166195.2	WP_008512360.1	d__Bacteria;p__Bacteroidota;c__Bacteroidia;o__Sphingobacteriales;f__Sphingobacteriaceae;g__Mucilaginibacter;s__Mucilaginibacter paludis	0	0	0	0	0	PspA	Below threshold	0	0	0	0
GCF_000166195.2	WP_008504986.1	d__Bacteria;p__Bacteroidota;c__Bacteroidia;o__Sphingobacteriales;f__Sphingobacteriaceae;g__Mucilaginibacter;s__Mucilaginibacter paludis	Below threshold	0	0	0	0	PspC	adh short	0	0	0	0
GCF_000166195.2	WP_008504852.1	d__Bacteria;p__Bacteroidota;c__Bacteroidia;o__Sphingobacteriales;f__Sphingobacteriaceae;g__Mucilaginibacter;s__Mucilaginibacter paludis	DUF2851	0	0	0	0	PspC	0	0	0	0	0
GCF_000169175.1	WP_004155574.1	d__Bacteria;p__Bacteroidota;c__Bacteroidia;o__Cytophagales;f__Microscillaceae;g__Microscilla;s__Microscilla marina	0	0	0	0	0	PspA	YbjN	GIDE	0	0	0
GCF_000169175.1	WP_002701093.1	d__Bacteria;p__Bacteroidota;c__Bacteroidia;o__Cytophagales;f__Microscillaceae;g__Microscilla;s__Microscilla marina	0	0	0	0	0	PspA	0	0	0	0	0
GCF_000169175.1	WP_002701569.1	d__Bacteria;p__Bacteroidota;c__Bacteroidia;o__Cytophagales;f__Microscillaceae;g__Microscilla;s__Microscilla marina	0	0	0	0	0	PspA	0	0	0	0	0
GCF_000169175.1	WP_002695982.1	d__Bacteria;p__Bacteroidota;c__Bacteroidia;o__Cytophagales;f__Microscillaceae;g__Microscilla;s__Microscilla marina	0	0	0	0	0	PspA	0	0	0	0	0
GCF_000169175.1	WP_045113367.1	d__Bacteria;p__Bacteroidota;c__Bacteroidia;o__Cytophagales;f__Microscillaceae;g__Microscilla;s__Microscilla marina	TerD	TerD	0	0	0	PspA	TPR 12_SpoIIE	Plug	0	0	0
GCF_000169175.1	WP_075164046.1	d__Bacteria;p__Bacteroidota;c__Bacteroidia;o__Cytophagales;f__Microscillaceae;g__Microscilla;s__Microscilla marina	0	0	0	0	0	PspC	0	0	0	0	0
GCF_000183425.1	WP_013452186.1	d__Bacteria;p__Bacteroidota;c__Bacteroidia;o__Cytophagales;f__Cyclobacteriaceae;g__Marivirga;s__Marivirga tractuosa	Band 7	DUF1449	0	0	0	PspA	Below threshold	0	0	0	0
GCF_000183425.1	WP_013454310.1	d__Bacteria;p__Bacteroidota;c__Bacteroidia;o__Cytophagales;f__Cyclobacteriaceae;g__Marivirga;s__Marivirga tractuosa	0	0	0	0	0	PspC	0	0	0	0	0
GCF_000183425.1	WP_013453035.1	d__Bacteria;p__Bacteroidota;c__Bacteroidia;o__Cytophagales;f__Cyclobacteriaceae;g__Marivirga;s__Marivirga tractuosa	MFS 1	0	0	0	0	PspC	0	0	0	0	0
GCF_000265505.1	WP_014798422.1	d__Bacteria;p__Bacteroidota;c__Bacteroidia;o__Cytophagales;f__Bernardetiaceae;g__Bernardetia;s__Bernardetia litoralis	0	0	0	0	0	PspA	0	0	0	0	0
GCF_000265505.1	WP_014797913.1	d__Bacteria;p__Bacteroidota;c__Bacteroidia;o__Cytophagales;f__Bernardetiaceae;g__Bernardetia;s__Bernardetia litoralis	0	0	0	0	0	PspA	His Phos 1	0	0	0	0
GCF_000265505.1	WP_014798401.1	d__Bacteria;p__Bacteroidota;c__Bacteroidia;o__Cytophagales;f__Bernardetiaceae;g__Bernardetia;s__Bernardetia litoralis	0	0	0	0	0	PspC	0	0	0	0	0
GCF_000265505.1	WP_014799457.1	d__Bacteria;p__Bacteroidota;c__Bacteroidia;o__Cytophagales;f__Bernardetiaceae;g__Bernardetia;s__Bernardetia litoralis	0	0	0	0	0	PspC	0	0	0	0	0
GCF_000346615.1	WP_017733089.1	d__Bacteria;p__Bacteroidota;c__Bacteroidia;o__Cytophagales;f__Cyclobacteriaceae;g__Nafulsella;s__Nafulsella turpanensis	Below threshold	0	0	0	0	PspA	DUF4178	Below threshold	DUF350	Spermine synth	AdoMet dc
GCF_000346615.1	WP_017731627.1	d__Bacteria;p__Bacteroidota;c__Bacteroidia;o__Cytophagales;f__Cyclobacteriaceae;g__Nafulsella;s__Nafulsella turpanensis	0	0	0	0	0	PspC	0	0	0	0	0
GCF_000348925.1	WP_009196200.1	d__Bacteria;p__Bacteroidota;c__Bacteroidia;o__Cytophagales;f__Cyclobacteriaceae;g__Cesiribacter;s__Cesiribacter andamanensis	0	0	0	0	0	PspA	DUF1449	None	0	0	0
GCF_000348925.1	WP_009195064.1	d__Bacteria;p__Bacteroidota;c__Bacteroidia;o__Cytophagales;f__Cyclobacteriaceae;g__Cesiribacter;s__Cesiribacter andamanensis	0	0	0	0	0	PspC	0	0	0	0	0
GCF_000375425.1	WP_020402477.1	d__Bacteria;p__Bacteroidota;c__Rhodothermia;o__Balneolales;f__Balneolaceae;g__Gracilimonas;s__Gracilimonas tropica	DUF21_CorC HlyC	ECH 1	Below threshold	Below threshold	0	PspA	Glycos transf 3_PYNP C_Glycos trans 3N	0	0	0	0
GCF_000375425.1	WP_020404137.1	d__Bacteria;p__Bacteroidota;c__Rhodothermia;o__Balneolales;f__Balneolaceae;g__Gracilimonas;s__Gracilimonas tropica	None	None	0	0	0	PspC	Peptidase M56_TonB C_CarbopepD reg 2	Penicillinase R	0	0	0
GCF_000375465.1	WP_026167265.1	d__Bacteria;p__Bacteroidota;c__Rhodothermia;o__Balneolales;f__Balneolaceae;g__Balneola;s__Balneola vulgaris	AAA	DUF21_CorC HlyC	ECH 1	Below threshold	DUF745	PspA	Glycos transf 3_PYNP C_Glycos trans 3N	0	0	0	0
GCF_000375465.1	WP_018127990.1	d__Bacteria;p__Bacteroidota;c__Rhodothermia;o__Balneolales;f__Balneolaceae;g__Balneola;s__Balneola vulgaris	FA desaturase	Penicillinase R	Peptidase M56_TonB C	0	0	PspC	Below threshold	0	0	0	0
GCF_000379765.1	WP_020526968.1	d__Bacteria;p__Bacteroidota;c__Bacteroidia;o__Cytophagales;f__Flammeovirgaceae;g__Flexithrix;s__Flexithrix dorotheae	TPR 19	0	0	0	0	PspA	YbjN	0	0	0	0
GCF_000379765.1	WP_020527215.1	d__Bacteria;p__Bacteroidota;c__Bacteroidia;o__Cytophagales;f__Flammeovirgaceae;g__Flexithrix;s__Flexithrix dorotheae	DnaJ	0	0	0	0	PspA	0	0	0	0	0
GCF_000379765.1	WP_020533661.1	d__Bacteria;p__Bacteroidota;c__Bacteroidia;o__Cytophagales;f__Flammeovirgaceae;g__Flexithrix;s__Flexithrix dorotheae	0	0	0	0	0	PspC	adh short C2	0	0	0	0
GCF_000379765.1	WP_020532380.1	d__Bacteria;p__Bacteroidota;c__Bacteroidia;o__Cytophagales;f__Flammeovirgaceae;g__Flexithrix;s__Flexithrix dorotheae	0	0	0	0	0	PspC	0	0	0	0	0
GCF_000382225.1	WP_019948293.1	d__Bacteria;p__Bacteroidota;c__Bacteroidia;o__Cytophagales;f__Hymenobacteraceae;g__Hymenobacter;s__Hymenobacter aerophilus	YbjN	0	0	0	0	PspA	Below threshold	0	0	0	0
GCF_000382225.1	WP_019948477.1	d__Bacteria;p__Bacteroidota;c__Bacteroidia;o__Cytophagales;f__Hymenobacteraceae;g__Hymenobacter;s__Hymenobacter aerophilus	None	0	0	0	0	PspC	0	0	0	0	0
GCF_000419585.1	WP_022835793.1	d__Bacteria;p__Bacteroidota;c__Rhodothermia;o__Rhodothermales;f__Salinibacteraceae;g__Salisaeta;s__Salisaeta longa	LDcluster4	MscL	Lactamase B	Ribosomal L31	Glycos transf 3_PYNP C_Glycos trans 3N	PspA	Below threshold	0	0	0	0
GCF_000419585.1	WP_084696325.1	d__Bacteria;p__Bacteroidota;c__Rhodothermia;o__Rhodothermales;f__Salinibacteraceae;g__Salisaeta;s__Salisaeta longa	0	0	0	0	0	PspC	0	0	0	0	0
GCF_000420705.1	WP_022822328.1	d__Bacteria;p__Bacteroidota;c__Bacteroidia;o__Cytophagales;f__Hymenobacteraceae;g__Hymenobacter;s__Hymenobacter norwichensis	Below threshold	bPH 4	DUF1449	Below threshold	0	PspA	CesT	0	0	0	0
GCF_000420705.1	WP_022822786.1	d__Bacteria;p__Bacteroidota;c__Bacteroidia;o__Cytophagales;f__Hymenobacteraceae;g__Hymenobacter;s__Hymenobacter norwichensis	0	0	0	0	0	PspC	0	0	0	0	0
GCF_000422585.1	WP_027002823.1	d__Bacteria;p__Bacteroidota;c__Bacteroidia;o__Cytophagales;f__Bernardetiaceae;g__Hugenholtzia;s__Hugenholtzia roseola	YbjN	0	0	0	0	PspA	DUF3667_DZR	0	0	0	0
GCF_000422585.1	WP_051203372.1	d__Bacteria;p__Bacteroidota;c__Bacteroidia;o__Cytophagales;f__Bernardetiaceae;g__Hugenholtzia;s__Hugenholtzia roseola	0	0	0	0	0	PspA	DnaJ	0	0	0	0
GCF_000422585.1	WP_027003808.1	d__Bacteria;p__Bacteroidota;c__Bacteroidia;o__Cytophagales;f__Bernardetiaceae;g__Hugenholtzia;s__Hugenholtzia roseola	0	0	0	0	0	PspA	0	0	0	0	0
GCF_000422585.1	WP_035756524.1	d__Bacteria;p__Bacteroidota;c__Bacteroidia;o__Cytophagales;f__Bernardetiaceae;g__Hugenholtzia;s__Hugenholtzia roseola	0	0	0	0	0	PspC	0	0	0	0	0
GCF_000422585.1	WP_035755839.1	d__Bacteria;p__Bacteroidota;c__Bacteroidia;o__Cytophagales;f__Bernardetiaceae;g__Hugenholtzia;s__Hugenholtzia roseola	0	0	0	0	0	PspC	0	0	0	0	0
GCF_000426725.1	WP_028981733.1	d__Bacteria;p__Bacteroidota;c__Bacteroidia;o__Cytophagales;f__Cytophagaceae;g__Sporocytophaga;s__Sporocytophaga myxococcoides	PLDc 2	0	0	0	0	PspA	DnaJ	0	0	0	0
GCF_000426725.1	WP_081671011.1	d__Bacteria;p__Bacteroidota;c__Bacteroidia;o__Cytophagales;f__Cytophagaceae;g__Sporocytophaga;s__Sporocytophaga myxococcoides	TerC	TerD	TerD	0	0	PspA	0	0	0	0	0
GCF_000426725.1	WP_028982314.1	d__Bacteria;p__Bacteroidota;c__Bacteroidia;o__Cytophagales;f__Cytophagaceae;g__Sporocytophaga;s__Sporocytophaga myxococcoides	0	0	0	0	0	PspC	0	0	0	0	0
GCF_000426825.1	WP_038030981.1	d__Bacteria;p__Bacteroidota;c__Bacteroidia;o__Cytophagales;f__Thermonemataceae;g__Thermonema;s__Thermonema rossianum	0	0	0	0	0	PspA	YbjN	GIDE	0	0	0
GCF_000426825.1	WP_038030747.1	d__Bacteria;p__Bacteroidota;c__Bacteroidia;o__Cytophagales;f__Thermonemataceae;g__Thermonema;s__Thermonema rossianum	0	0	0	0	0	PspA	TerD	TerD	TerD	Peptidase M13 N_Peptidase M13	MethyltransfD12
GCF_000427405.1	WP_044171398.1	d__Bacteria;p__Bacteroidota;c__Bacteroidia;o__Cytophagales;f__Spirosomaceae;g__Flectobacillus;s__Flectobacillus major	0	0	0	0	0	PspA	TerD	TerD	0	0	0
GCF_000427405.1	WP_026994470.1	d__Bacteria;p__Bacteroidota;c__Bacteroidia;o__Cytophagales;f__Spirosomaceae;g__Flectobacillus;s__Flectobacillus major	Below threshold	0	0	0	0	PspC	0	0	0	0	0
GCF_000427405.1	WP_026994497.1	d__Bacteria;p__Bacteroidota;c__Bacteroidia;o__Cytophagales;f__Spirosomaceae;g__Flectobacillus;s__Flectobacillus major	0	0	0	0	0	PspC	0	0	0	0	0
GCF_000430505.1	WP_026998762.1	d__Bacteria;p__Bacteroidota;c__Bacteroidia;o__Cytophagales;f__Microscillaceae;g__Eisenibacter;s__Eisenibacter elegans	0	0	0	0	0	PspA	Below threshold	GIDE	0	0	0
GCF_000576555.1	WP_044001537.1	d__Bacteria;p__Bacteroidota;c__Bacteroidia;o__Cytophagales;f__Hymenobacteraceae;g__Hymenobacter;s__Hymenobacter swuensis	DUF1449	Below threshold	0	0	0	PspA	CesT	0	0	0	0
GCF_000576555.1	WP_044002502.1	d__Bacteria;p__Bacteroidota;c__Bacteroidia;o__Cytophagales;f__Hymenobacteraceae;g__Hymenobacter;s__Hymenobacter swuensis	0	0	0	0	0	PspC	0	0	0	0	0
GCF_000597885.1	WP_061989991.1	d__Bacteria;p__Bacteroidota;c__Bacteroidia;o__Cytophagales;f__Cyclobacteriaceae;g__Cesiribacter;s__	YbjN	0	0	0	0	PspA	DUF1449	None	Below threshold	DUF3784	DUF3686_AAA
GCF_000597885.1	WP_081786712.1	d__Bacteria;p__Bacteroidota;c__Bacteroidia;o__Cytophagales;f__Cyclobacteriaceae;g__Cesiribacter;s__	0	0	0	0	0	PspC	0	0	0	0	0
GCF_000715495.1	WP_035562083.1	d__Bacteria;p__Bacteroidota;c__Bacteroidia;o__Cytophagales;f__Hymenobacteraceae;g__Hymenobacter;s__	0	0	0	0	0	PspA	DUF1449	0	0	0	0
GCF_000715495.1	WP_035561847.1	d__Bacteria;p__Bacteroidota;c__Bacteroidia;o__Cytophagales;f__Hymenobacteraceae;g__Hymenobacter;s__	0	0	0	0	0	PspC	0	0	0	0	0
GCF_000737515.1	WP_044017265.1	d__Bacteria;p__Bacteroidota;c__Bacteroidia;o__Cytophagales;f__Hymenobacteraceae;g__Hymenobacter;s__	DUF1449	Below threshold	0	0	0	PspA	CesT	0	0	0	0
GCF_000737515.1	WP_044017951.1	d__Bacteria;p__Bacteroidota;c__Bacteroidia;o__Cytophagales;f__Hymenobacteraceae;g__Hymenobacter;s__	0	0	0	0	0	PspC	0	0	0	0	0
GCF_000775915.1	WP_045460769.1	d__Bacteria;p__Bacteroidota;c__Bacteroidia;o__Cytophagales;f__Cytophagaceae;g__Sporocytophaga;s__Sporocytophaga myxococcoides_A	PLDc 2	0	0	0	0	PspA	DnaJ	0	0	0	0
GCF_000775915.1	WP_045457918.1	d__Bacteria;p__Bacteroidota;c__Bacteroidia;o__Cytophagales;f__Cytophagaceae;g__Sporocytophaga;s__Sporocytophaga myxococcoides_A	0	0	0	0	0	PspC	0	0	0	0	0
GCF_000801315.1	WP_044518101.1	d__Bacteria;p__Bacteroidota;c__Bacteroidia;o__Cytophagales;f__Hymenobacteraceae;g__Hymenobacter;s__	CesT	0	0	0	0	PspA	DUF1449	0	0	0	0
GCF_000801315.1	WP_071885134.1	d__Bacteria;p__Bacteroidota;c__Bacteroidia;o__Cytophagales;f__Hymenobacteraceae;g__Hymenobacter;s__	0	0	0	0	0	PspC	0	0	0	0	0
GCF_000807855.2	WP_044219224.1	d__Bacteria;p__Bacteroidota;c__Bacteroidia;o__Cytophagales;f__Flammeovirgaceae;g__Flammeovirga;s__Flammeovirga pacifica	0	0	0	0	0	PspA	Below threshold	0	0	0	0
GCF_000807855.2	WP_044225104.1	d__Bacteria;p__Bacteroidota;c__Bacteroidia;o__Cytophagales;f__Flammeovirgaceae;g__Flammeovirga;s__Flammeovirga pacifica	DnaJ	0	0	0	0	PspA	0	0	0	0	0
GCF_000807855.2	WP_044223072.1	d__Bacteria;p__Bacteroidota;c__Bacteroidia;o__Cytophagales;f__Flammeovirgaceae;g__Flammeovirga;s__Flammeovirga pacifica	4HBT	Virul fac BrkB	0	0	0	PspC	0	0	0	0	0
GCF_000807855.2	WP_084812208.1	d__Bacteria;p__Bacteroidota;c__Bacteroidia;o__Cytophagales;f__Flammeovirgaceae;g__Flammeovirga;s__Flammeovirga pacifica	0	0	0	0	0	PspC	0	0	0	0	0
GCF_000812565.1	WP_044202028.1	d__Bacteria;p__Bacteroidota;c__Bacteroidia;o__Cytophagales;f__Flammeovirgaceae;g__Flammeovirga;s__	0	0	0	0	0	PspA	YbjN	0	0	0	0
GCF_000812565.1	WP_044204062.1	d__Bacteria;p__Bacteroidota;c__Bacteroidia;o__Cytophagales;f__Flammeovirgaceae;g__Flammeovirga;s__	DnaJ	0	0	0	0	PspA	0	0	0	0	0
GCF_000812565.1	WP_044203030.1	d__Bacteria;p__Bacteroidota;c__Bacteroidia;o__Cytophagales;f__Flammeovirgaceae;g__Flammeovirga;s__	0	0	0	0	0	PspC	0	0	0	0	0
GCF_000972495.1	WP_046247236.1	d__Bacteria;p__Bacteroidota;c__Bacteroidia;o__Cytophagales;f__Hymenobacteraceae;g__Hymenobacter;s__Hymenobacter terrenus	None	Below threshold	0	0	0	PspA	0	0	0	0	0
GCF_000972495.1	WP_046242767.1	d__Bacteria;p__Bacteroidota;c__Bacteroidia;o__Cytophagales;f__Hymenobacteraceae;g__Hymenobacter;s__Hymenobacter terrenus	0	0	0	0	0	PspC	0	0	0	0	0
GCF_001274635.1	WP_053404809.1	d__Bacteria;p__Bacteroidota;c__Bacteroidia;o__Cytophagales;f__Cyclobacteriaceae;g__Persicobacter;s__Persicobacter sp1	HlyD D23	MS channel	0	0	0	PspA	YbjN	0	0	0	0
GCF_001274635.1	WP_053404667.1	d__Bacteria;p__Bacteroidota;c__Bacteroidia;o__Cytophagales;f__Cyclobacteriaceae;g__Persicobacter;s__Persicobacter sp1	0	0	0	0	0	PspC	0	0	0	0	0
GCF_001308105.1	WP_053404809.1	d__Bacteria;p__Bacteroidota;c__Bacteroidia;o__Cytophagales;f__Cyclobacteriaceae;g__Persicobacter;s__Persicobacter sp1	HlyD D23	MS channel	0	0	0	PspA	YbjN	0	0	0	0
GCF_001308105.1	WP_060686134.1	d__Bacteria;p__Bacteroidota;c__Bacteroidia;o__Cytophagales;f__Cyclobacteriaceae;g__Persicobacter;s__Persicobacter sp1	0	0	0	0	0	PspC	0	0	0	0	0
GCF_001310955.1	WP_054719489.1	d__Bacteria;p__Bacteroidota;c__Bacteroidia;o__Bacteroidales;f__Marinifilaceae;g__Marinifilum;s__Marinifilum fragile	CesT	0	0	0	0	PspA	DUF4178	Below threshold	DUF350	Spermine synth	AdoMet dc
GCF_001310955.1	WP_083464492.1	d__Bacteria;p__Bacteroidota;c__Bacteroidia;o__Bacteroidales;f__Marinifilaceae;g__Marinifilum;s__Marinifilum fragile	None	None	0	0	0	PspC	0	0	0	0	0
GCF_001310955.1	WP_054715542.1	d__Bacteria;p__Bacteroidota;c__Bacteroidia;o__Bacteroidales;f__Marinifilaceae;g__Marinifilum;s__Marinifilum fragile	0	0	0	0	0	PspC	DUF4252	PspC	PadR	None	0
GCF_001443605.1	WP_057951597.1	d__Bacteria;p__Bacteroidota;c__Bacteroidia;o__Bacteroidales;f__Salinivirgaceae;g__Salinivirga;s__Salinivirga cyanobacteriivorans	DUF350	Below threshold	DUF4178	0	0	PspA	YbjN	Glycos transf 2	adh short	4HBT 2	adh short
GCF_001443605.1	WP_057952112.1	d__Bacteria;p__Bacteroidota;c__Bacteroidia;o__Bacteroidales;f__Salinivirgaceae;g__Salinivirga;s__Salinivirga cyanobacteriivorans	0	0	0	0	0	PspC	0	0	0	0	0
GCF_001447995.1	WP_058104235.1	d__Bacteria;p__Bacteroidota;c__Bacteroidia;o__Flavobacteriales;f__Flavobacteriaceae;g__Maribacter;s__Maribacter dokdonensis	Below threshold	0	0	0	0	PspA	DUF1449	Band 7	DUF3686_AAA	KTSC_DnaJ	DEAD_Helicase C_DbpA
GCF_001447995.1	WP_058103103.1	d__Bacteria;p__Bacteroidota;c__Bacteroidia;o__Flavobacteriales;f__Flavobacteriaceae;g__Maribacter;s__Maribacter dokdonensis	0	0	0	0	0	PspC	0	0	0	0	0
GCF_001483135.1	WP_059070237.1	d__Bacteria;p__Bacteroidota;c__Bacteroidia;o__Cytophagales;f__Hymenobacteraceae;g__Solirubrum;s__Solirubrum puertoriconensis	LapA dom	Below threshold	0	0	0	PspA	YbjN	0	0	0	0
GCF_001483135.1	WP_059071098.1	d__Bacteria;p__Bacteroidota;c__Bacteroidia;o__Cytophagales;f__Hymenobacteraceae;g__Solirubrum;s__Solirubrum puertoriconensis	0	0	0	0	0	PspC	0	0	0	0	0
GCF_001518995.2	WP_068122522.1	d__Bacteria;p__Bacteroidota;c__Rhodothermia;o__Rhodothermales;f__RA;g__RA;s__	ECH 1	Below threshold	Below threshold	0	0	PspA	Glycos transf 3_PYNP C_Glycos trans 3N	Ribosomal L31	Below threshold	ABC tran	HlyD D23
GCF_001518995.2	WP_068125617.1	d__Bacteria;p__Bacteroidota;c__Rhodothermia;o__Rhodothermales;f__RA;g__RA;s__	0	0	0	0	0	PspC	PspC	0	0	0	0
GCF_001518995.2	WP_068125624.1	d__Bacteria;p__Bacteroidota;c__Rhodothermia;o__Rhodothermales;f__RA;g__RA;s__	PspC	0	0	0	0	PspC	0	0	0	0	0
GCF_001583495.1	WP_062615007.1	d__Bacteria;p__Bacteroidota;c__Bacteroidia;o__Cytophagales;f__Flammeovirgaceae;g__Flammeovirga;s__	0	0	0	0	0	PspA	YbjN	0	0	0	0
GCF_001583495.1	WP_062615154.1	d__Bacteria;p__Bacteroidota;c__Bacteroidia;o__Cytophagales;f__Flammeovirgaceae;g__Flammeovirga;s__	DnaJ	0	0	0	0	PspA	0	0	0	0	0
GCF_001583495.1	WP_062618591.1	d__Bacteria;p__Bacteroidota;c__Bacteroidia;o__Cytophagales;f__Flammeovirgaceae;g__Flammeovirga;s__	0	0	0	0	0	PspC	0	0	0	0	0
GCF_001596155.1	WP_068342275.1	d__Bacteria;p__Bacteroidota;c__Bacteroidia;o__Cytophagales;f__Hymenobacteraceae;g__Hymenobacter;s__	YbjN	0	0	0	0	PspA	Below threshold	Below threshold	DUF3686_AAA	0	0
GCF_001611675.1	WP_068837163.1	d__Bacteria;p__Bacteroidota;c__Bacteroidia;o__Cytophagales;f__Hymenobacteraceae;g__Pontibacter;s__Pontibacter akesuensis	DUF3686_AAA	DUF559	Below threshold	None	PLDc N	PspA	YbjN	0	0	0	0
GCF_001611675.1	WP_068836259.1	d__Bacteria;p__Bacteroidota;c__Bacteroidia;o__Cytophagales;f__Hymenobacteraceae;g__Pontibacter;s__Pontibacter akesuensis	0	0	0	0	0	PspC	0	0	0	0	0
GCF_001647275.1	WP_066835745.1	d__Bacteria;p__Bacteroidota;c__Bacteroidia;o__Cytophagales;f__Hymenobacteraceae;g__Rufibacter;s__Rufibacter ruber	0	0	0	0	0	PspA	YbjN	None	Below threshold	None	0
GCF_001647275.1	WP_074987952.1	d__Bacteria;p__Bacteroidota;c__Bacteroidia;o__Cytophagales;f__Hymenobacteraceae;g__Rufibacter;s__Rufibacter ruber	0	0	0	0	0	PspC	0	0	0	0	0
GCF_001647285.1	WP_066624229.1	d__Bacteria;p__Bacteroidota;c__Bacteroidia;o__Cytophagales;f__Hymenobacteraceae;g__Rufibacter;s__Rufibacter roseus	None	YbjN	0	0	0	PspA	0	0	0	0	0
GCF_001647285.1	WP_066616215.1	d__Bacteria;p__Bacteroidota;c__Bacteroidia;o__Cytophagales;f__Hymenobacteraceae;g__Rufibacter;s__Rufibacter roseus	0	0	0	0	0	PspC	0	0	0	0	0
GCF_001650905.1	WP_066220256.1	d__Bacteria;p__Bacteroidota;c__Rhodothermia;o__Balneolales;f__Balneolaceae;g__Balneola;s__	Glycos transf 3_PYNP C_Glycos trans 3N	0	0	0	0	PspA	Below threshold	Below threshold	ECH 1	DUF21_CorC HlyC_CBS	AAA
GCF_001650905.1	WP_066216677.1	d__Bacteria;p__Bacteroidota;c__Rhodothermia;o__Balneolales;f__Balneolaceae;g__Balneola;s__	None	Below threshold	0	0	0	PspC	Peptidase M56_TonB C	Penicillinase R	FA desaturase	0	0
GCF_001682195.1	WP_066208249.1	d__Bacteria;p__Bacteroidota;c__Bacteroidia;o__Cytophagales;f__Flammeovirgaceae;g__Flammeovirga;s__	0	0	0	0	0	PspA	CesT	0	0	0	0
GCF_001682195.1	WP_066209164.1	d__Bacteria;p__Bacteroidota;c__Bacteroidia;o__Cytophagales;f__Flammeovirgaceae;g__Flammeovirga;s__	DnaJ	0	0	0	0	PspA	0	0	0	0	0
GCF_001682195.1	WP_066210394.1	d__Bacteria;p__Bacteroidota;c__Bacteroidia;o__Cytophagales;f__Flammeovirgaceae;g__Flammeovirga;s__	0	0	0	0	0	PspC	0	0	0	0	0
GCF_001682195.1	WP_084005965.1	d__Bacteria;p__Bacteroidota;c__Bacteroidia;o__Cytophagales;f__Flammeovirgaceae;g__Flammeovirga;s__	0	0	0	0	0	PspC	0	0	0	0	0
GCF_001715195.1	WP_069130438.1	d__Bacteria;p__Bacteroidota;c__Rhodothermia;o__Balneolales;f__Balneolaceae;g__Rhodohalobacter;s__Rhodohalobacter halophilus	Glycos transf 3_PYNP C_Glycos trans 3N	0	0	0	0	PspA	Below threshold	Below threshold	ECH 1	DUF21_CorC HlyC_CBS	AAA
GCF_001715195.1	WP_069130886.1	d__Bacteria;p__Bacteroidota;c__Rhodothermia;o__Balneolales;f__Balneolaceae;g__Rhodohalobacter;s__Rhodohalobacter halophilus	None	0	0	0	0	PspC	TonB C	Peptidase M56_TonB C_CarbopepD reg 2	Penicillinase R	0	0
GCF_001715195.1	WP_069131457.1	d__Bacteria;p__Bacteroidota;c__Rhodothermia;o__Balneolales;f__Balneolaceae;g__Rhodohalobacter;s__Rhodohalobacter halophilus	Thymidylate kin	0	0	0	0	PspC	0	0	0	0	0
GCF_001747095.1	WP_069842814.1	d__Bacteria;p__Bacteroidota;c__Bacteroidia;o__Cytophagales;f__Cyclobacteriaceae;g__Fabibacter;s__	YbjN	0	0	0	0	PspA	0	0	0	0	0
GCF_001747095.1	WP_069842140.1	d__Bacteria;p__Bacteroidota;c__Bacteroidia;o__Cytophagales;f__Cyclobacteriaceae;g__Fabibacter;s__	None	Below threshold	0	0	0	PspC	Exo endo phos	MacB PCD_FtsX	0	0	0
GCF_001747105.1	WP_069834546.1	d__Bacteria;p__Bacteroidota;c__Bacteroidia;o__Cytophagales;f__Cyclobacteriaceae;g__Fabibacter;s__Fabibacter misakiensis	YbjN	0	0	0	0	PspA	Below threshold	0	0	0	0
GCF_001747105.1	WP_069836768.1	d__Bacteria;p__Bacteroidota;c__Bacteroidia;o__Cytophagales;f__Cyclobacteriaceae;g__Fabibacter;s__Fabibacter misakiensis	None	None	0	0	0	PspC	Exo endo phos	MacB PCD_FtsX	0	0	0
GCF_001747105.1	WP_088124988.1	d__Bacteria;p__Bacteroidota;c__Bacteroidia;o__Cytophagales;f__Cyclobacteriaceae;g__Fabibacter;s__Fabibacter misakiensis	0	0	0	0	0	PspC	0	0	0	0	0
GCF_001816145.1	WP_070726891.1	d__Bacteria;p__Bacteroidota;c__Bacteroidia;o__Cytophagales;f__Hymenobacteraceae;g__Hymenobacter;s__Hymenobacter lapidarius	YbjN	0	0	0	0	PspA	0	None	0	0	0
GCF_001865655.1	WP_071342639.1	d__Bacteria;p__Bacteroidota;c__Bacteroidia;o__Flavobacteriales;f__Flavobacteriaceae;g__Maribacter;s__Maribacter dokdonensis	Below threshold	0	0	0	0	PspA	DUF1449	Band 7	DUF3686_AAA	KTSC_DnaJ	DEAD_Helicase C_DbpA
GCF_001865655.1	WP_071339654.1	d__Bacteria;p__Bacteroidota;c__Bacteroidia;o__Flavobacteriales;f__Flavobacteriaceae;g__Maribacter;s__Maribacter dokdonensis	Acetyltransf 1	Below threshold	0	0	0	PspC	0	0	0	0	0
GCF_002154225.1	WP_086593491.1	d__Bacteria;p__Bacteroidota;c__Bacteroidia;o__Cytophagales;f__Hymenobacteraceae;g__Hymenobacter;s__	DUF1449	0	0	0	0	PspA	CesT	0	0	0	0
GCF_002154225.1	WP_086595410.1	d__Bacteria;p__Bacteroidota;c__Bacteroidia;o__Cytophagales;f__Hymenobacteraceae;g__Hymenobacter;s__	0	0	0	0	0	PspC	0	0	0	0	0
GCF_002204745.1	WP_088463372.1	d__Bacteria;p__Bacteroidota;c__Bacteroidia;o__Cytophagales;f__Hymenobacteraceae;g__Hymenobacter;s__	bPH 4	DUF1449	None	0	0	PspA	YbjN	0	0	0	0
GCF_002204745.1	WP_088465010.1	d__Bacteria;p__Bacteroidota;c__Bacteroidia;o__Cytophagales;f__Hymenobacteraceae;g__Hymenobacter;s__	0	0	0	0	0	PspC	0	0	0	0	0
GCF_002257665.1	WP_094551318.1	d__Bacteria;p__Bacteroidota;c__Rhodothermia;o__Rhodothermales;f__Rubricoccaceae;g__Rubricoccus;s__Rubricoccus marinus	0	0	0	0	0	PspA	Below threshold	Below threshold	ECH 1	0	0
GCF_002257665.1	WP_094551265.1	d__Bacteria;p__Bacteroidota;c__Rhodothermia;o__Rhodothermales;f__Rubricoccaceae;g__Rubricoccus;s__Rubricoccus marinus	0	0	0	0	0	PspC	0	0	0	0	0
GCF_002270355.1	WP_095165452.1	d__Bacteria;p__Bacteroidota;c__Bacteroidia;o__Cytophagales;f__Spirosomaceae;g__Flectobacillus;s__	0	0	0	0	0	PspA	TerD	TerD	0	0	0
GCF_002270355.1	WP_095160840.1	d__Bacteria;p__Bacteroidota;c__Bacteroidia;o__Cytophagales;f__Spirosomaceae;g__Flectobacillus;s__	Below threshold	0	0	0	0	PspC	0	0	0	0	0
GCF_002270355.1	WP_095166463.1	d__Bacteria;p__Bacteroidota;c__Bacteroidia;o__Cytophagales;f__Spirosomaceae;g__Flectobacillus;s__	0	0	0	0	0	PspC	0	0	0	0	0
GCF_002283365.1	WP_095509893.1	d__Bacteria;p__Bacteroidota;c__Rhodothermia;o__Rhodothermales;f__Rubricoccaceae;g__Rubrivirga;s__Rubrivirga marina	Pan kinase	DUF21_CorC HlyC_CBS	ECH 1	None	Below threshold	PspA	0	0	0	0	0
GCF_002283365.1	WP_095512445.1	d__Bacteria;p__Bacteroidota;c__Rhodothermia;o__Rhodothermales;f__Rubricoccaceae;g__Rubrivirga;s__Rubrivirga marina	0	0	0	0	0	PspC	Caps assemb Wzi	0	0	0	0
GCF_002287075.1	WP_095607018.1	d__Bacteria;p__Bacteroidota;c__Rhodothermia;o__Balneolales;f__Balneolaceae;g__Aliifodinibius;s__	0	0	0	0	0	PspA	Below threshold	0	ECH 1	DUF21_CorC HlyC_CBS	AAA
GCF_002287075.1	WP_095605122.1	d__Bacteria;p__Bacteroidota;c__Rhodothermia;o__Balneolales;f__Balneolaceae;g__Aliifodinibius;s__	Penicillinase R	Peptidase M56_TonB C	CDP-OH P transf	0	0	PspC	None	0	0	0	0
GCF_002355595.1	WP_076382361.1	d__Bacteria;p__Bacteroidota;c__Bacteroidia;o__Chitinophagales;f__Chitinophagaceae;g__Filimonas;s__Filimonas lacunae	YbjN	0	0	0	0	PspA	DUF1449	None	DUF3686_AAA	0	0
GCF_002355595.1	WP_076382287.1	d__Bacteria;p__Bacteroidota;c__Bacteroidia;o__Chitinophagales;f__Chitinophagaceae;g__Filimonas;s__Filimonas lacunae	HTH 18	HTH 18	0	0	0	PspC	0	0	0	0	0
GCF_002356295.1	WP_096429220.1	d__Bacteria;p__Bacteroidota;c__Bacteroidia;o__Bacteroidales;f__Marinifilaceae;g__Labilibaculum;s__	YbjN	0	0	0	0	PspA	DUF4178	Below threshold	DUF350	0	0
GCF_002356295.1	WP_096428105.1	d__Bacteria;p__Bacteroidota;c__Bacteroidia;o__Bacteroidales;f__Marinifilaceae;g__Labilibaculum;s__	0	0	0	0	0	PspC	Below threshold	Below threshold	0	0	0
GCF_002356295.1	WP_096428761.1	d__Bacteria;p__Bacteroidota;c__Bacteroidia;o__Bacteroidales;f__Marinifilaceae;g__Labilibaculum;s__	Below threshold	PadR	PspC	DUF4252	0	PspC	0	0	0	0	0
GCF_002554795.1	WP_098078352.1	d__Bacteria;p__Bacteroidota;c__Rhodothermia;o__Rhodothermales;f__Salinibacteraceae;g__Longibacter;s__Longibacter salinarum	Below threshold	Below threshold	0	0	0	PspA	Glycos transf 3_PYNP C_Glycos trans 3N	0	0	0	0
GCF_002554795.1	WP_098074307.1	d__Bacteria;p__Bacteroidota;c__Rhodothermia;o__Rhodothermales;f__Salinibacteraceae;g__Longibacter;s__Longibacter salinarum	0	0	0	0	0	PspC	0	0	0	0	0
GCF_002797555.1	WP_100336618.1	d__Bacteria;p__Bacteroidota;c__Bacteroidia;o__Cytophagales;f__Hymenobacteraceae;g__Hymenobacter;s__Hymenobacter chitinivorans	Below threshold	0	0	0	0	PspA	DUF1449	bPH 4	None	0	0
GCF_002797555.1	WP_100335585.1	d__Bacteria;p__Bacteroidota;c__Bacteroidia;o__Cytophagales;f__Hymenobacteraceae;g__Hymenobacter;s__Hymenobacter chitinivorans	0	0	0	0	0	PspC	0	0	0	0	0
GCF_002834295.1	WP_101073098.1	d__Bacteria;p__Bacteroidota;c__Rhodothermia;o__Balneolales;f__Balneolaceae;g__Rhodohalobacter;s__	Glycos transf 3_PYNP C_Glycos trans 3N	0	0	0	0	PspA	Below threshold	Below threshold	ECH 1	DUF21_CorC HlyC_CBS	AAA
GCF_002834295.1	WP_101072417.1	d__Bacteria;p__Bacteroidota;c__Rhodothermia;o__Balneolales;f__Balneolaceae;g__Rhodohalobacter;s__	Penicillinase R	Peptidase M56_TonB C_CarbopepD reg 2	TonB C	TonB C	0	PspC	None	0	0	0	0
GCF_002834295.1	WP_101072926.1	d__Bacteria;p__Bacteroidota;c__Rhodothermia;o__Balneolales;f__Balneolaceae;g__Rhodohalobacter;s__	0	0	0	0	0	PspC	Thymidylate kin	0	0	0	0
GCF_002843315.1	WP_101261507.1	d__Bacteria;p__Bacteroidota;c__Bacteroidia;o__Bacteroidales;f__Marinifilaceae;g__Labilibaculum;s__Labilibaculum filiforme	DUF350	Below threshold	DUF4178	0	0	PspA	YbjN	0	0	0	0
GCF_002843315.1	WP_101259364.1	d__Bacteria;p__Bacteroidota;c__Bacteroidia;o__Bacteroidales;f__Marinifilaceae;g__Labilibaculum;s__Labilibaculum filiforme	0	0	0	0	0	PspC	None	None	0	0	0
GCF_002843315.1	WP_101261693.1	d__Bacteria;p__Bacteroidota;c__Bacteroidia;o__Bacteroidales;f__Marinifilaceae;g__Labilibaculum;s__Labilibaculum filiforme	0	0	0	0	0	PspC	0	0	0	0	0
GCF_002843385.1	WP_101309937.1	d__Bacteria;p__Bacteroidota;c__Bacteroidia;o__Bacteroidales;f__Marinifilaceae;g__Labilibaculum;s__Labilibaculum manganireducens	AdoMet dc	Spermine synth	DUF350	Below threshold	DUF4178	PspA	YbjN	0	0	0	0
GCF_002843385.1	WP_101310165.1	d__Bacteria;p__Bacteroidota;c__Bacteroidia;o__Bacteroidales;f__Marinifilaceae;g__Labilibaculum;s__Labilibaculum manganireducens	None	None	0	0	0	PspC	0	0	0	0	0
GCF_002843385.1	WP_101310293.1	d__Bacteria;p__Bacteroidota;c__Bacteroidia;o__Bacteroidales;f__Marinifilaceae;g__Labilibaculum;s__Labilibaculum manganireducens	Below threshold	PadR	PspC	DUF4252	0	PspC	0	0	0	0	0
GCF_900100765.1	WP_089681420.1	d__Bacteria;p__Bacteroidota;c__Bacteroidia;o__Cytophagales;f__Catalimonadaceae;g__Catalinimonas;s__Catalinimonas alkaloidigena	Below threshold	DUF3686_AAA	DUF559	None	DUF1449	PspA	0	0	0	0	0
GCF_900100765.1	WP_089681622.1	d__Bacteria;p__Bacteroidota;c__Bacteroidia;o__Cytophagales;f__Catalimonadaceae;g__Catalinimonas;s__Catalinimonas alkaloidigena	YiaAB	0	0	0	0	PspA	None	FA hydroxylase	0	0	0
GCF_900100765.1	WP_089682283.1	d__Bacteria;p__Bacteroidota;c__Bacteroidia;o__Cytophagales;f__Catalimonadaceae;g__Catalinimonas;s__Catalinimonas alkaloidigena	0	0	0	0	0	PspC	0	0	0	0	0
GCF_900100765.1	WP_089685260.1	d__Bacteria;p__Bacteroidota;c__Bacteroidia;o__Cytophagales;f__Catalimonadaceae;g__Catalinimonas;s__Catalinimonas alkaloidigena	0	0	0	0	0	PspC	0	0	0	0	0
GCF_900107135.1	WP_092736791.1	d__Bacteria;p__Bacteroidota;c__Bacteroidia;o__Cytophagales;f__Hymenobacteraceae;g__Hymenobacter;s__Hymenobacter psychrophilus	bPH 4	DUF1449	Below threshold	0	0	PspA	YbjN	0	0	0	0
GCF_900107135.1	WP_092743432.1	d__Bacteria;p__Bacteroidota;c__Bacteroidia;o__Cytophagales;f__Hymenobacteraceae;g__Hymenobacter;s__Hymenobacter psychrophilus	0	0	0	0	0	PspC	0	0	0	0	0
GCF_900111515.1	WP_092769063.1	d__Bacteria;p__Bacteroidota;c__Bacteroidia;o__Cytophagales;f__Hymenobacteraceae;g__Hymenobacter;s__Hymenobacter actinosclerus	bPH 4	DUF1449	Below threshold	Below threshold	0	PspA	YbjN	0	0	0	0
GCF_900111515.1	WP_092774258.1	d__Bacteria;p__Bacteroidota;c__Bacteroidia;o__Cytophagales;f__Hymenobacteraceae;g__Hymenobacter;s__Hymenobacter actinosclerus	0	0	0	0	0	PspC	0	0	0	0	0
GCF_900112255.1	WP_091514791.1	d__Bacteria;p__Bacteroidota;c__Bacteroidia;o__Cytophagales;f__Catalimonadaceae;g__Flexibacter;s__Flexibacter flexilis	Glyco transf 5	DUF4270	SIS_GATase 6	Poly export_SLBB	0	PspA	None	0	0	0	0
GCF_900112255.1	WP_091506996.1	d__Bacteria;p__Bacteroidota;c__Bacteroidia;o__Cytophagales;f__Catalimonadaceae;g__Flexibacter;s__Flexibacter flexilis	0	0	0	0	0	PspC	None	Rotamase_SurA N	0	0	0
GCF_900113045.1	WP_091540509.1	d__Bacteria;p__Bacteroidota;c__Bacteroidia;o__Cytophagales;f__Bernardetiaceae;g__Thermoflexibacter;s__Thermoflexibacter ruber	0	0	0	0	0	PspA	YbjN	0	0	0	0
GCF_900113045.1	WP_091542646.1	d__Bacteria;p__Bacteroidota;c__Bacteroidia;o__Cytophagales;f__Bernardetiaceae;g__Thermoflexibacter;s__Thermoflexibacter ruber	DnaJ	0	0	0	0	PspA	NLPC P60	0	0	0	0
GCF_900113045.1	WP_091545758.1	d__Bacteria;p__Bacteroidota;c__Bacteroidia;o__Cytophagales;f__Bernardetiaceae;g__Thermoflexibacter;s__Thermoflexibacter ruber	0	0	0	0	0	PspC	UbiA	VKG Carbox	DAGK prokar	0	0
GCF_900113045.1	WP_091548761.1	d__Bacteria;p__Bacteroidota;c__Bacteroidia;o__Cytophagales;f__Bernardetiaceae;g__Thermoflexibacter;s__Thermoflexibacter ruber	0	0	0	0	0	PspC	0	0	0	0	0
GCF_900113285.1	WP_092105240.1	d__Bacteria;p__Bacteroidota;c__Bacteroidia;o__Cytophagales;f__Hymenobacteraceae;g__Pontibacter;s__Pontibacter chinhatensis	None	DUF1449	0	0	0	PspA	YbjN	0	0	0	0
GCF_900115775.1	WP_092675657.1	d__Bacteria;p__Bacteroidota;c__Bacteroidia;o__Cytophagales;f__Hymenobacteraceae;g__Hymenobacter;s__Hymenobacter arizonensis	DUF1449	0	0	0	0	PspA	0	0	0	0	0
GCF_900115775.1	WP_092668307.1	d__Bacteria;p__Bacteroidota;c__Bacteroidia;o__Cytophagales;f__Hymenobacteraceae;g__Hymenobacter;s__Hymenobacter arizonensis	0	0	0	0	0	PspC	None	0	0	0	0
GCF_900116885.1	WP_068837163.1	d__Bacteria;p__Bacteroidota;c__Bacteroidia;o__Cytophagales;f__Hymenobacteraceae;g__Pontibacter;s__Pontibacter akesuensis	DUF3686_AAA	DUF559	Below threshold	None	PLDc N	PspA	YbjN	0	0	0	0
GCF_900116885.1	WP_068836259.1	d__Bacteria;p__Bacteroidota;c__Bacteroidia;o__Cytophagales;f__Hymenobacteraceae;g__Pontibacter;s__Pontibacter akesuensis	0	0	0	0	0	PspC	0	0	0	0	0
GCF_900129315.1	WP_073059764.1	d__Bacteria;p__Bacteroidota;c__Rhodothermia;o__Balneolales;f__Balneolaceae;g__Aliifodinibius;s__Aliifodinibius roseus	Glycos transf 3_PYNP C_Glycos trans 3N	0	0	0	0	PspA	0	0	0	0	0
GCF_900129315.1	WP_084087954.1	d__Bacteria;p__Bacteroidota;c__Rhodothermia;o__Balneolales;f__Balneolaceae;g__Aliifodinibius;s__Aliifodinibius roseus	0	0	0	0	0	PspC	0	0	0	0	0
GCF_900129465.1	WP_074238887.1	d__Bacteria;p__Bacteroidota;c__Bacteroidia;o__Chitinophagales;f__Chitinophagaceae;g__Chitinophaga;s__Chitinophaga niabensis	DUF3686_AAA	None	DUF1449	0	0	PspA	YbjN	0	0	0	0
GCF_900129465.1	WP_074243026.1	d__Bacteria;p__Bacteroidota;c__Bacteroidia;o__Chitinophagales;f__Chitinophagaceae;g__Chitinophaga;s__Chitinophaga niabensis	0	0	0	0	0	PspC	TIG	0	0	0	0
GCF_900156765.1	WP_076382361.1	d__Bacteria;p__Bacteroidota;c__Bacteroidia;o__Chitinophagales;f__Chitinophagaceae;g__Filimonas;s__Filimonas lacunae	YbjN	0	0	0	0	PspA	DUF1449	None	DUF3686_AAA	0	0
GCF_900156765.1	WP_076382287.1	d__Bacteria;p__Bacteroidota;c__Bacteroidia;o__Chitinophagales;f__Chitinophagaceae;g__Filimonas;s__Filimonas lacunae	HTH 18	HTH 18	0	0	0	PspC	0	0	0	0	0
GCF_900176135.1	WP_084446864.1	d__Bacteria;p__Bacteroidota;c__Bacteroidia;o__Cytophagales;f__Hymenobacteraceae;g__Hymenobacter;s__Hymenobacter roseosalivarius	0	0	0	0	0	PspA	YbjN	0	0	0	0
GCF_900176135.1	WP_084447795.1	d__Bacteria;p__Bacteroidota;c__Bacteroidia;o__Cytophagales;f__Hymenobacteraceae;g__Hymenobacter;s__Hymenobacter roseosalivarius	0	0	0	0	0	PspC	0	0	0	0	0
GCF_900187375.1	WP_088841656.1	d__Bacteria;p__Bacteroidota;c__Bacteroidia;o__Cytophagales;f__Hymenobacteraceae;g__Hymenobacter;s__Hymenobacter gelipurpurascens	bPH 4	DUF1449	None	0	0	PspA	Below threshold	0	0	0	0
GCF_900187375.1	WP_088842556.1	d__Bacteria;p__Bacteroidota;c__Bacteroidia;o__Cytophagales;f__Hymenobacteraceae;g__Hymenobacter;s__Hymenobacter gelipurpurascens	0	0	0	0	0	PspC	0	0	0	0	0
GCF_900188255.1	WP_089332707.1	d__Bacteria;p__Bacteroidota;c__Bacteroidia;o__Cytophagales;f__Hymenobacteraceae;g__Hymenobacter;s__Hymenobacter mucosus	YbjN	0	0	0	0	PspA	Below threshold	Below threshold	0	0	0
GCF_900188255.1	WP_089331584.1	d__Bacteria;p__Bacteroidota;c__Bacteroidia;o__Cytophagales;f__Hymenobacteraceae;g__Hymenobacter;s__Hymenobacter mucosus	0	0	0	0	0	PspC	0	0	0	0	0
