## Supplementary material for "Phyletic distribution and diversification of the Phage Shock Protein stress response system in bacteria and archaea": Table_S14

### Sheet: Actinobacteriota_HMMscan
GTDB_representative	Domain	GTDB_taxonomy	NCBI_organism_name	Phylum	PspA_ID	TMHMM analysis					HMMscan
GB_GCA_001764565.1	Bacteria	d__Bacteria;p__Actinobacteriota;c__Actinobacteria;o__Corynebacteriales;f__Corynebacteriaceae;g__Corynebacterium;s__Corynebacterium concisus	Campylobacter concisus	Actinobacteriota	OEY04743.1	len=313	ExpAA=0.00	First60=0.00	PredHel=0	Topology=o	PspA_IM30	Below threshold
GB_GCA_002162115.1	Bacteria	d__Bacteria;p__Actinobacteriota;c__Actinobacteria;o__Corynebacteriales;f__Corynebacteriaceae;g__Corynebacterium;s__Corynebacterium ulcerans_A	Corynebacterium ulcerans	Actinobacteriota	ARU46958.1	len=302	ExpAA=0.00	First60=0.00	PredHel=0	Topology=o	PspA_IM30	Below threshold
GB_GCA_900197875.1	Bacteria	d__Bacteria;p__Actinobacteriota;c__Actinobacteria;o__Frankiales;f__Frankiaceae;g__Frankia;s__	Frankia sp. ARgP5	Actinobacteriota	SNQ49074.1	len=320	ExpAA=0.01	First60=0.00	PredHel=0	Topology=o	PspA_IM30	Below threshold
GB_GCA_900241035.1	Bacteria	d__Bacteria;p__Actinobacteriota;c__Actinobacteria;o__Frankiales;f__Frankiaceae;g__Frankia;s__	Frankia sp. ARgP5	Actinobacteriota	SOU56364.1	len=320	ExpAA=0.00	First60=0.00	PredHel=0	Topology=o	PspA_IM30	Below threshold
RS_GCF_000018005.1	Bacteria	d__Bacteria;p__Actinobacteriota;c__Actinobacteria;o__Frankiales;f__Frankiaceae;g__Frankia;s__	Frankia sp. EAN1pec	Actinobacteriota	WP_020458839.1	len=307	ExpAA=0.00	First60=0.00	PredHel=0	Topology=o	PspA_IM30	Below threshold
RS_GCF_000023145.1	Bacteria	d__Bacteria;p__Actinobacteriota;c__Actinobacteria;o__Corynebacteriales;f__Corynebacteriaceae;g__Corynebacterium;s__Corynebacterium kroppenstedtii	Corynebacterium kroppenstedtii DSM 44385	Actinobacteriota	WP_041628836.1	len=304	ExpAA=0.00	First60=0.00	PredHel=0	Topology=o	PspA_IM30	Below threshold
RS_GCF_000023265.1	Bacteria	d__Bacteria;p__Actinobacteriota;c__Acidimicrobiia;o__Acidimicrobiales;f__Acidimicrobiaceae;g__Acidimicrobium;s__Acidimicrobium ferrooxidans	Acidimicrobium ferrooxidans DSM 10331	Actinobacteriota	WP_083769270.1	len=374	ExpAA=0.00	First60=0.00	PredHel=0	Topology=o	PspA_IM30	Below threshold
RS_GCF_000058485.1	Bacteria	d__Bacteria;p__Actinobacteriota;c__Actinobacteria;o__Frankiales;f__Frankiaceae;g__Frankia;s__Frankia alni	Frankia alni ACN14a	Actinobacteriota	WP_011606802.1	len=311	ExpAA=0.01	First60=0.00	PredHel=0	Topology=o	PspA_IM30	Below threshold
RS_GCF_000158635.1	Bacteria	d__Bacteria;p__Actinobacteriota;c__Actinobacteria;o__Corynebacteriales;f__Corynebacteriaceae;g__Corynebacterium;s__Corynebacterium matruchotii	Corynebacterium matruchotii ATCC 33806	Actinobacteriota	WP_005519087.1	len=452	ExpAA=0.00	First60=0.00	PredHel=0	Topology=o	PspA_IM30	Below threshold
RS_GCF_000175375.1	Bacteria	d__Bacteria;p__Actinobacteriota;c__Actinobacteria;o__Corynebacteriales;f__Corynebacteriaceae;g__Corynebacterium;s__Corynebacterium matruchotii	Corynebacterium matruchotii ATCC 14266	Actinobacteriota	WP_005526672.1	len=452	ExpAA=0.00	First60=0.00	PredHel=0	Topology=o	PspA_IM30	Below threshold
RS_GCF_000177535.2	Bacteria	d__Bacteria;p__Actinobacteriota;c__Actinobacteria;o__Corynebacteriales;f__Corynebacteriaceae;g__Corynebacterium;s__Corynebacterium resistens	Corynebacterium resistens DSM 45100	Actinobacteriota	WP_042379799.1	len=314	ExpAA=0.00	First60=0.00	PredHel=0	Topology=o	PspA_IM30	Below threshold
RS_GCF_000177675.1	Bacteria	d__Bacteria;p__Actinobacteriota;c__Actinobacteria;o__Frankiales;f__Frankiaceae;g__Frankia;s__Frankia sp2	Frankia sp. EUN1f	Actinobacteriota	WP_006544976.1	len=312	ExpAA=0.00	First60=0.00	PredHel=0	Topology=o	PspA_IM30	Below threshold
RS_GCF_000234765.1	Bacteria	d__Bacteria;p__Actinobacteriota;c__Actinobacteria;o__Corynebacteriales;f__Corynebacteriaceae;g__Corynebacterium;s__Corynebacterium casei	Corynebacterium casei UCMA 3821	Actinobacteriota	WP_006822161.1	len=304	ExpAA=0.00	First60=0.00	PredHel=0	Topology=o	PspA_IM30	Below threshold
RS_GCF_000262465.1	Bacteria	d__Bacteria;p__Actinobacteriota;c__Actinobacteria;o__Frankiales;f__Frankiaceae;g__Frankia;s__	Frankia sp. QA3	Actinobacteriota	WP_009742391.1	len=310	ExpAA=0.15	First60=0.00	PredHel=0	Topology=o	PspA_IM30	Below threshold
RS_GCF_000318135.1	Bacteria	d__Bacteria;p__Actinobacteriota;c__Actinobacteria;o__Corynebacteriales;f__Corynebacteriaceae;g__Corynebacterium;s__Corynebacterium durum	Corynebacterium durum F0235	Actinobacteriota	WP_006061728.1	len=324	ExpAA=0.00	First60=0.00	PredHel=0	Topology=o	PspA_IM30	Below threshold
RS_GCF_000341345.1	Bacteria	d__Bacteria;p__Actinobacteriota;c__Actinobacteria;o__Corynebacteriales;f__Corynebacteriaceae;g__Corynebacterium;s__Corynebacterium halotolerans	Corynebacterium halotolerans YIM 70093 = DSM 44683	Actinobacteriota	WP_015402092.1	len=316	ExpAA=0.00	First60=0.00	PredHel=0	Topology=o	PspA_IM30	Below threshold
RS_GCF_000349585.1	Bacteria	d__Bacteria;p__Actinobacteriota;c__Actinobacteria;o__Corynebacteriales;f__Corynebacteriaceae;g__Dietzia;s__	Dietzia sp. UCD-THP	Actinobacteriota	WP_017836205.1	len=318	ExpAA=0.00	First60=0.00	PredHel=0	Topology=o	PspA_IM30	Below threshold
RS_GCF_000372445.1	Bacteria	d__Bacteria;p__Actinobacteriota;c__Actinobacteria;o__Corynebacteriales;f__Corynebacteriaceae;g__Corynebacterium;s__Corynebacterium ulceribovis	Corynebacterium ulceribovis DSM 45146	Actinobacteriota	WP_018025024.1	len=321	ExpAA=0.00	First60=0.00	PredHel=0	Topology=o	PspA_IM30	Below threshold
RS_GCF_000373365.1	Bacteria	d__Bacteria;p__Actinobacteriota;c__Actinobacteria;o__Frankiales;f__Frankiaceae;g__Frankia;s__Frankia discariae	Frankia discariae	Actinobacteriota	WP_018504618.1	len=309	ExpAA=0.00	First60=0.00	PredHel=0	Topology=o	PspA_IM30	Below threshold
RS_GCF_000374165.1	Bacteria	d__Bacteria;p__Actinobacteriota;c__Actinobacteria;o__Frankiales;f__Frankiaceae;g__Frankia;s__Frankia elaeagni	Frankia elaeagni	Actinobacteriota	WP_018640676.1	len=304	ExpAA=0.03	First60=0.00	PredHel=0	Topology=o	PspA_IM30	Below threshold
RS_GCF_000403725.1	Bacteria	d__Bacteria;p__Actinobacteriota;c__Actinobacteria;o__Corynebacteriales;f__Corynebacteriaceae;g__Corynebacterium;s__Corynebacterium ihumii	Corynebacterium ihumii	Actinobacteriota	WP_081634340.1	len=318	ExpAA=0.00	First60=0.00	PredHel=0	Topology=o	PspA_IM30	Below threshold
RS_GCF_000418365.1	Bacteria	d__Bacteria;p__Actinobacteriota;c__Actinobacteria;o__Corynebacteriales;f__Corynebacteriaceae;g__Corynebacterium;s__Corynebacterium terpenotabidum	Corynebacterium terpenotabidum Y-11	Actinobacteriota	WP_020442333.1	len=305	ExpAA=0.00	First60=0.00	PredHel=0	Topology=o	PspA_IM30	Below threshold
RS_GCF_000428805.1	Bacteria	d__Bacteria;p__Actinobacteriota;c__Actinobacteria;o__Corynebacteriales;f__Corynebacteriaceae;g__Corynebacterium;s__Corynebacterium freiburgense	Corynebacterium freiburgense DSM 45254	Actinobacteriota	WP_084170621.1	len=318	ExpAA=0.00	First60=0.00	PredHel=0	Topology=o	PspA_IM30	Below threshold
RS_GCF_000550785.1	Bacteria	d__Bacteria;p__Actinobacteriota;c__Actinobacteria;o__Corynebacteriales;f__Corynebacteriaceae;g__Corynebacterium;s__Corynebacterium casei	Corynebacterium casei LMG S-19264	Actinobacteriota	WP_025388286.1	len=304	ExpAA=0.00	First60=0.00	PredHel=0	Topology=o	PspA_IM30	Below threshold
RS_GCF_000688435.1	Bacteria	d__Bacteria;p__Actinobacteriota;c__Actinobacteria;o__Corynebacteriales;f__Corynebacteriaceae;g__Corynebacterium;s__Corynebacterium halotolerans	Corynebacterium halotolerans YIM 70093 = DSM 44683	Actinobacteriota	WP_015402092.1	len=316	ExpAA=0.00	First60=0.00	PredHel=0	Topology=o	PspA_IM30	Below threshold
RS_GCF_000745905.1	Bacteria	d__Bacteria;p__Actinobacteriota;c__Acidimicrobiia;o__Acidimicrobiales;f__Acidimicrobiaceae;g__Ferrimicrobium;s__Ferrimicrobium acidiphilum	Ferrimicrobium acidiphilum DSM 19497	Actinobacteriota	WP_052565238.1	len=377	ExpAA=0.00	First60=0.00	PredHel=0	Topology=o	PspA_IM30	Below threshold
RS_GCF_000758965.1	Bacteria	d__Bacteria;p__Actinobacteriota;c__Actinobacteria;o__Corynebacteriales;f__Corynebacteriaceae;g__Corynebacterium;s__Corynebacterium freneyi	Corynebacterium freneyi DNF00450	Actinobacteriota	WP_052054117.1	len=316	ExpAA=0.00	First60=0.00	PredHel=0	Topology=o	PspA_IM30	Below threshold
RS_GCF_000787815.1	Bacteria	d__Bacteria;p__Actinobacteriota;c__Actinobacteria;o__Streptomycetales;f__Streptomycetaceae;g__Streptacidiphilus;s__Streptacidiphilus neutrinimicus	Streptacidiphilus neutrinimicus	Actinobacteriota	WP_084728707.1	len=318	ExpAA=0.00	First60=0.00	PredHel=0	Topology=o	PspA_IM30	Below threshold
RS_GCF_000949255.1	Bacteria	d__Bacteria;p__Actinobacteriota;c__Acidimicrobiia;o__Acidimicrobiales;f__Acidimicrobiaceae;g__Ferrimicrobium;s__Ferrimicrobium acidiphilum	Ferrimicrobium acidiphilum DSM 19497	Actinobacteriota	WP_052565238.1	len=377	ExpAA=0.00	First60=0.00	PredHel=0	Topology=o	PspA_IM30	Below threshold
RS_GCF_000949295.1	Bacteria	d__Bacteria;p__Actinobacteriota;c__Acidimicrobiia;o__Acidimicrobiales;f__Acidimicrobiaceae;g__Acidithrix;s__Acidithrix ferrooxidans	Acidithrix ferrooxidans	Actinobacteriota	WP_082058393.1	len=357	ExpAA=0.01	First60=0.00	PredHel=0	Topology=o	PspA_IM30	Below threshold
RS_GCF_000971845.1	Bacteria	d__Bacteria;p__Actinobacteriota;c__Actinobacteria;o__Corynebacteriales;f__Corynebacteriaceae;g__Corynebacterium;s__Corynebacterium kroppenstedtii_A	Corynebacterium kroppenstedtii	Actinobacteriota	WP_046202210.1	len=304	ExpAA=0.00	First60=0.00	PredHel=0	Topology=o	PspA_IM30	Below threshold
RS_GCF_001020985.1	Bacteria	d__Bacteria;p__Actinobacteriota;c__Actinobacteria;o__Corynebacteriales;f__Corynebacteriaceae;g__Corynebacterium;s__Corynebacterium mustelae	Corynebacterium mustelae	Actinobacteriota	WP_047263709.1	len=323	ExpAA=0.00	First60=0.00	PredHel=0	Topology=o	PspA_IM30	Below threshold
RS_GCF_001056295.1	Bacteria	d__Bacteria;p__Actinobacteriota;c__Actinobacteria;o__Corynebacteriales;f__Corynebacteriaceae;g__Corynebacterium;s__Corynebacterium halotolerans_A	Corynebacterium halotolerans	Actinobacteriota	WP_048740686.1	len=320	ExpAA=0.00	First60=0.00	PredHel=0	Topology=o	PspA_IM30	Below threshold
RS_GCF_001306465.1	Bacteria	d__Bacteria;p__Actinobacteriota;c__Actinobacteria;o__Frankiales;f__Frankiaceae;g__Frankia;s__Frankia sp2	Frankia sp. R43	Actinobacteriota	WP_054564955.1	len=305	ExpAA=0.00	First60=0.00	PredHel=0	Topology=o	PspA_IM30	Below threshold
RS_GCF_001420875.1	Bacteria	d__Bacteria;p__Actinobacteriota;c__Actinobacteria;o__Frankiales;f__Frankiaceae;g__Frankia;s__Frankia alni	Frankia sp. AvcI1	Actinobacteriota	WP_055749226.1	len=311	ExpAA=0.01	First60=0.00	PredHel=0	Topology=o	PspA_IM30	Below threshold
RS_GCF_001552955.1	Bacteria	d__Bacteria;p__Actinobacteriota;c__Actinobacteria;o__Corynebacteriales;f__Corynebacteriaceae;g__Corynebacterium;s__Corynebacterium kroppenstedtii_A	Corynebacterium kroppenstedtii	Actinobacteriota	WP_046202210.1	len=304	ExpAA=0.00	First60=0.00	PredHel=0	Topology=o	PspA_IM30	Below threshold
RS_GCF_001561975.1	Bacteria	d__Bacteria;p__Actinobacteriota;c__Actinobacteria;o__Corynebacteriales;f__Corynebacteriaceae;g__Corynebacterium;s__Corynebacterium stationis	Corynebacterium stationis	Actinobacteriota	WP_066796917.1	len=307	ExpAA=0.00	First60=0.00	PredHel=0	Topology=o	PspA_IM30	Below threshold
RS_GCF_001570845.1	Bacteria	d__Bacteria;p__Actinobacteriota;c__Actinobacteria;o__Corynebacteriales;f__Corynebacteriaceae;g__Dietzia;s__Dietzia papillomatosis	Dietzia papillomatosis NBRC 105045	Actinobacteriota	WP_061230085.1	len=316	ExpAA=0.00	First60=0.00	PredHel=0	Topology=o	PspA_IM30	Below threshold
RS_GCF_001571065.1	Bacteria	d__Bacteria;p__Actinobacteriota;c__Actinobacteria;o__Corynebacteriales;f__Corynebacteriaceae;g__Dietzia;s__Dietzia cinnamea	Dietzia cinnamea NBRC 102147	Actinobacteriota	WP_061230085.1	len=316	ExpAA=0.00	First60=0.00	PredHel=0	Topology=o	PspA_IM30	Below threshold
RS_GCF_001630765.1	Bacteria	d__Bacteria;p__Actinobacteriota;c__Actinobacteria;o__Corynebacteriales;f__Corynebacteriaceae;g__Dietzia;s__Dietzia maris	Dietzia maris	Actinobacteriota	WP_061230085.1	len=316	ExpAA=0.00	First60=0.00	PredHel=0	Topology=o	PspA_IM30	Below threshold
RS_GCF_001636565.1	Bacteria	d__Bacteria;p__Actinobacteriota;c__Actinobacteria;o__Frankiales;f__Frankiaceae;g__Frankia;s__	Frankia sp. EI5c	Actinobacteriota	WP_066068747.1	len=319	ExpAA=0.00	First60=0.00	PredHel=0	Topology=o	PspA_IM30	Below threshold
RS_GCF_001639025.1	Bacteria	d__Bacteria;p__Actinobacteriota;c__Actinobacteria;o__Corynebacteriales;f__Corynebacteriaceae;g__Corynebacterium;s__Corynebacterium afermentans	Corynebacterium afermentans subsp. afermentans	Actinobacteriota	WP_082855626.1	len=323	ExpAA=0.00	First60=0.00	PredHel=0	Topology=o	PspA_IM30	Below threshold
RS_GCF_001643175.1	Bacteria	d__Bacteria;p__Actinobacteriota;c__Actinobacteria;o__Corynebacteriales;f__Corynebacteriaceae;g__Dietzia;s__Dietzia cinnamea_A	Dietzia cinnamea	Actinobacteriota	WP_063973854.1	len=316	ExpAA=0.00	First60=0.00	PredHel=0	Topology=o	PspA_IM30	Below threshold
RS_GCF_001807025.1	Bacteria	d__Bacteria;p__Actinobacteriota;c__Actinobacteria;o__Corynebacteriales;f__Corynebacteriaceae;g__Corynebacterium;s__	Corynebacterium sp. HMSC11E11	Actinobacteriota	WP_070523850.1	len=316	ExpAA=0.00	First60=0.00	PredHel=0	Topology=o	PspA_IM30	Below threshold
RS_GCF_001807265.1	Bacteria	d__Bacteria;p__Actinobacteriota;c__Actinobacteria;o__Corynebacteriales;f__Corynebacteriaceae;g__Corynebacterium;s__	Corynebacterium sp. HMSC05H05	Actinobacteriota	WP_070472149.1	len=316	ExpAA=0.00	First60=0.00	PredHel=0	Topology=o	PspA_IM30	Below threshold
RS_GCF_001854655.1	Bacteria	d__Bacteria;p__Actinobacteriota;c__Actinobacteria;o__Frankiales;f__Frankiaceae;g__Frankia;s__Frankia elaeagni	Frankia sp. Cc1.17	Actinobacteriota	WP_071082563.1	len=304	ExpAA=0.00	First60=0.00	PredHel=0	Topology=o	PspA_IM30	Below threshold
RS_GCF_001941345.1	Bacteria	d__Bacteria;p__Actinobacteriota;c__Actinobacteria;o__Corynebacteriales;f__Corynebacteriaceae;g__Corynebacterium;s__Corynebacterium stationis	Corynebacterium stationis	Actinobacteriota	WP_066841214.1	len=307	ExpAA=0.00	First60=0.00	PredHel=0	Topology=o	PspA_IM30	Below threshold
RS_GCF_001941565.1	Bacteria	d__Bacteria;p__Actinobacteriota;c__Actinobacteria;o__Corynebacteriales;f__Corynebacteriaceae;g__Corynebacterium;s__Corynebacterium phocae	Corynebacterium phocae	Actinobacteriota	WP_075733741.1	len=305	ExpAA=0.00	First60=0.00	PredHel=0	Topology=o	PspA_IM30	Below threshold
RS_GCF_002250475.1	Bacteria	d__Bacteria;p__Actinobacteriota;c__Actinobacteria;o__Propionibacteriales;f__Propionibacteriaceae;g__NML-160184;s__	Propionibacteriaceae bacterium NML 160184	Actinobacteriota	WP_094449828.1	len=303	ExpAA=0.00	First60=0.00	PredHel=0	Topology=o	PspA_IM30	Below threshold
RS_GCF_002250625.1	Bacteria	d__Bacteria;p__Actinobacteriota;c__Actinobacteria;o__Propionibacteriales;f__Propionibacteriaceae;g__ES-041;s__	Propionibacteriaceae bacterium NML 130396	Actinobacteriota	WP_094364013.1	len=313	ExpAA=0.00	First60=0.00	PredHel=0	Topology=o	PspA_IM30	Below threshold
RS_GCF_002287505.1	Bacteria	d__Bacteria;p__Actinobacteriota;c__Actinobacteria;o__Corynebacteriales;f__Corynebacteriaceae;g__Corynebacterium;s__Corynebacterium glaucum	Corynebacterium glaucum	Actinobacteriota	WP_095660868.1	len=327	ExpAA=0.00	First60=0.00	PredHel=0	Topology=o	PspA_IM30	Below threshold
RS_GCF_002441635.1	Bacteria	d__Bacteria;p__Actinobacteriota;c__Actinobacteria;o__Corynebacteriales;f__Corynebacteriaceae;g__Dietzia;s__Dietzia sp1	Dietzia sp. WMMA184	Actinobacteriota	WP_096906679.1	len=312	ExpAA=0.00	First60=0.00	PredHel=0	Topology=o	PspA_IM30	Below threshold
RS_GCF_900049755.1	Bacteria	d__Bacteria;p__Actinobacteriota;c__Actinobacteria;o__Corynebacteriales;f__Corynebacteriaceae;g__Corynebacterium;s__Corynebacterium provencense	Corynebacterium provencense	Actinobacteriota	WP_066587102.1	len=302	ExpAA=0.00	First60=0.00	PredHel=0	Topology=o	PspA_IM30	Below threshold
RS_GCF_900092135.1	Bacteria	d__Bacteria;p__Actinobacteriota;c__Actinobacteria;o__Propionibacteriales;f__Propionibacteriaceae;g__Raineyella;s__Raineyella antarctica	Raineyella antarctica	Actinobacteriota	WP_092605780.1	len=322	ExpAA=0.00	First60=0.00	PredHel=0	Topology=o	PspA_IM30	Below threshold
RS_GCF_900105505.1	Bacteria	d__Bacteria;p__Actinobacteriota;c__Actinobacteria;o__Corynebacteriales;f__Corynebacteriaceae;g__Corynebacterium;s__Corynebacterium coyleae	Corynebacterium coyleae	Actinobacteriota	WP_092100932.1	len=318	ExpAA=0.00	First60=0.00	PredHel=0	Topology=o	PspA_IM30	Below threshold
RS_GCF_900107455.1	Bacteria	d__Bacteria;p__Actinobacteriota;c__Actinobacteria;o__Corynebacteriales;f__Micromonosporaceae;g__Asanoa;s__Asanoa ishikariensis	Asanoa ishikariensis	Actinobacteriota	WP_090794533.1	len=304	ExpAA=0.00	First60=0.00	PredHel=0	Topology=o	PspA_IM30	Below threshold
RS_GCF_900113445.1	Bacteria	d__Bacteria;p__Actinobacteriota;c__Actinobacteria;o__Corynebacteriales;f__Corynebacteriaceae;g__Corynebacterium;s__Corynebacterium spheniscorum	Corynebacterium spheniscorum	Actinobacteriota	WP_092286722.1	len=322	ExpAA=0.00	First60=0.00	PredHel=0	Topology=o	PspA_IM30	Below threshold
RS_GCF_900128965.1	Bacteria	d__Bacteria;p__Actinobacteriota;c__Acidimicrobiia;o__Acidimicrobiales;f__Acidimicrobiaceae;g__Ferrithrix;s__Ferrithrix thermotolerans	Ferrithrix thermotolerans DSM 19514	Actinobacteriota	WP_072787982.1	len=367	ExpAA=0.00	First60=0.00	PredHel=0	Topology=o	PspA_IM30	Below threshold
RS_GCF_900155535.1	Bacteria	d__Bacteria;p__Actinobacteriota;c__Actinobacteria;o__Corynebacteriales;f__Corynebacteriaceae;g__Corynebacterium;s__Corynebacterium urinapleomorphum	Corynebacterium urinapleomorphum	Actinobacteriota	WP_087116817.1	len=300	ExpAA=0.00	First60=0.00	PredHel=0	Topology=o	PspA_IM30	Below threshold
RS_GCF_900169525.1	Bacteria	d__Bacteria;p__Actinobacteriota;c__Actinobacteria;o__Corynebacteriales;f__Corynebacteriaceae;g__Corynebacterium;s__	Corynebacterium sp. Marseille-P2417	Actinobacteriota	WP_080791990.1	len=307	ExpAA=0.00	First60=0.00	PredHel=0	Topology=o	PspA_IM30	Below threshold
RS_GCF_900176865.1	Bacteria	d__Bacteria;p__Actinobacteriota;c__Actinobacteria;o__Corynebacteriales;f__Corynebacteriaceae;g__Corynebacterium;s__Corynebacterium fournierii	Corynebacterium fournierii	Actinobacteriota	WP_085957153.1	len=306	ExpAA=0.00	First60=0.00	PredHel=0	Topology=o	PspA_IM30	Below threshold
RS_GCF_900177745.1	Bacteria	d__Bacteria;p__Actinobacteriota;c__Actinobacteria;o__Corynebacteriales;f__Corynebacteriaceae;g__Corynebacterium;s__Corynebacterium pollutisoli	Corynebacterium pollutisoli	Actinobacteriota	WP_085549135.1	len=330	ExpAA=0.00	First60=0.00	PredHel=0	Topology=o	PspA_IM30	Below threshold
RS_GCF_900188485.1	Bacteria	d__Bacteria;p__Actinobacteriota;c__Actinobacteria;o__Corynebacteriales;f__Micromonosporaceae;g__Asanoa;s__Asanoa hainanensis	Asanoa hainanensis	Actinobacteriota	WP_089254644.1	len=303	ExpAA=0.00	First60=0.00	PredHel=0	Topology=o	PspA_IM30	Below threshold
